# Multimodal Mapping of Human Lymphopoiesis Reveals B and T/NK/ILC Lineages are Subjected to Cell-Intrinsic *versus* Flt3L-Dependent Regulation

**DOI:** 10.1101/2022.12.12.520022

**Authors:** Kutaiba Alhaj Hussen, Emna Chabaane, Elisabeth Nelson, Shalva Lekiashvili, Samuel Diop, Seydou Keita, Bertrand Evrard, Aurélie Lardenois, Marc Delord, Els Verhoeyen, Kerstin Cornils, Zeinab Kasraian, Elizabeth A. Macintyre, Ana Cumano, David Garrick, Michele Goodhardt, Guillaume P. Andrieu, Vahid Asnafi, Frederic Chalmel, Bruno Canque

## Abstract

The developmental cartography of human lymphopoiesis remains incompletely understood. Here, we establish a multimodal map that extends the current view of lymphoid development. Our results demonstrate that lymphoid specification follows independent direct or stepwise differentiation pathways converging toward the emergence of CD117^lo^ multi-lymphoid progenitors (MLPs) that undergo a proliferation arrest before entering the CD127^-^ (T/NK/ILC) or CD127^+^ (B) lymphoid pathways. While the emergence of CD127^-^ early lymphoid progenitors is driven by Flt3 signaling, differentiation of their CD127^+^ counterparts is regulated cell-intrinsically and depends exclusively on the divisional history of their precursors. Single-cell mapping of lymphoid differentiation trajectories reveals that a dissociation between proliferation and differentiation phases allows amplification of the precursor pools prior to the onset of antigen receptor rearrangement. Besides demonstrating that B and T/NK/ILC lineages are subjected to differential cell-autonomous *versus* Flt3-inducible regulation, our results go a long way to reconciling human and mouse models of lymphoid architecture.
