## Supplementary material for "Multimodal Mapping of Human Lymphopoiesis Reveals B and T/NK/ILC Lineages are Subjected to Cell-Intrinsic *versus* Flt3L-Dependent Regulation": Table S1

### Sheet: Table S1A_DEGs
Table S1A. Gene expression profile of HSCs and CD117hi-int-lo LMDPs isolated from the BM of NSG mice at week-3 after grafting (P1-14; 207 DEGs)
gene name	pattern	HSC_W3	LMDP_117hi_W3	LMDP_117int_W3	LMDP_117lo_W3	Max.FC
PRSS2	P1	2.38013	1.3424	2.30174	2.92673	1.58433
FAM30A	P1	5.36546	4.48541	5.51848	5.94053	1.45512
ADGRG1	P1	3.60797	2.18703	3.28551	3.54246	1.42093
HOPX	P1	4.20793	2.88817	3.7782	4.29503	1.40686
IFI44	P1	2.42062	1.64758	2.55429	2.94554	1.29796
PLXNC1	P1	2.58647	1.78413	2.22584	3.06113	1.277
CD52	P1	6.49739	5.24639	5.87665	6.50574	1.25935
HEMGN	P1	3.09252	1.94772	3.0576	3.17178	1.22405
GNG11	P1	4.47911	3.41921	3.98199	4.63255	1.21334
WDR74	P1	5.74284	5.09505	5.74604	6.28829	1.19324
CASP4	P1	3.25487	2.5696	3.49486	3.74859	1.17898
CCNG2	P1	2.50432	1.87745	2.14276	2.97263	1.09518
LST1	P1	5.14043	4.48698	5.19768	5.57445	1.08748
RERE	P1	3.22017	2.39417	2.79431	3.44203	1.04786
SOCS2	P1	3.47566	2.60341	3.14819	3.64007	1.03666
PIK3AP1	P1	2.8168	2.64202	3.00186	3.67019	1.02818
HSPC324	P1	2.57352	1.54903	2.02495	2.1094	1.02449
BAALC	P1	3.96754	3.96071	4.06867	4.96929	1.00858
IRF7	P1	2.08206	1.25634	2.00546	2.26185	1.0055
KLHL24	P1	2.2181	1.61949	1.83472	2.62218	1.00269
TSC22D1	P2	3.33264	2.17879	3.28899	3.97467	1.79588
LTB	P2	3.43352	2.77583	3.4198	4.55708	1.78125
RAG1	P2	1.64808	1.4041	1.85635	3.11137	1.70727
JCHAIN	P2	2.95093	2.46605	2.99495	4.04749	1.58144
DNTT	P2	2.30304	2.2595	2.80698	3.74668	1.48718
MMP28	P2	0.370381	0.00209395	0.0371249	1.43168	1.42958
SH2D1A	P2	-0.103343	-0.200854	0.306679	1.21285	1.41371
GLRX	P2	2.8293	3.0873	3.36316	4.24126	1.41196
AFF1	P2	2.7139	2.47106	3.15643	3.86391	1.39285
HCST	P2	3.68456	3.42689	3.96426	4.67267	1.24578
MAN1A1	P2	3.38313	3.06745	4.02646	4.26824	1.20079
PAG1	P2	2.85914	2.93738	3.45968	4.02838	1.16924
LAIR1	P2	3.64248	3.64484	3.92105	4.73649	1.094
ARHGAP25	P2	2.94896	3.2095	3.25301	4.03358	1.08462
SPINK2	P2	5.50854	5.24488	5.66847	6.3281	1.08321
SLC38A2	P2	3.3788	3.87227	4.15547	4.46051	1.08172
MEX3C	P2	2.09696	1.73246	2.25823	2.80826	1.07581
OAS3	P2	2.25402	1.66641	1.93847	2.73668	1.07027
CRAMP1	P2	0.788412	0.586297	0.98933	1.65304	1.06674
LGALS3BP	P2	2.35472	2.34363	2.87128	3.40175	1.05812
BOD1	P2	1.23169	0.907692	1.57788	1.96566	1.05797
H2BC12	P2	1.55687	1.27588	1.51537	2.33158	1.0557
CD99	P2	4.91029	4.9044	5.22985	5.93325	1.02885
CD53	P2	4.30016	4.02118	4.54632	5.04549	1.02431
LCK	P2	0.48295	0.421847	0.657194	1.43951	1.01766
CD2AP	P2	1.80112	1.96612	2.2184	2.81746	1.01635
CD79A	P2	1.85832	1.40513	1.50783	2.41143	1.0063
IGFBP7	P3	2.53749	3.95803	3.46885	3.26081	1.42055
SUCNR1	P3	1.54672	2.79543	2.31403	2.19809	1.24871
PRAM1	P3	4.09856	5.17115	4.87015	4.83388	1.07259
CNTRL	P3	3.15348	4.22576	3.72801	3.88714	1.07228
ASH1L	P3	1.68513	2.00509	2.73832	2.48232	1.05319
SUZ12P1	P3	1.66441	2.6784	2.51656	1.998	1.01399
VPREB1	P4	2.96236	3.88382	4.16958	5.0243	2.06193
IGLL1	P4	4.94288	6.12216	6.1765	6.43231	1.48943
BAHCC1	P4	2.72592	3.55419	3.45837	4.18127	1.45535
ANKRD26	P4	1.14544	2.04824	2.54913	1.78925	1.40369
SATB1	P4	3.71099	4.27482	4.61092	5.09324	1.38224
DCK	P4	2.80771	3.41034	3.39174	4.06232	1.25461
UHRF1	P4	4.74714	5.41779	5.48835	5.89794	1.1508
IRF1	P4	2.7414	3.55678	3.24717	3.85773	1.11633
PLEKHA5	P4	1.25514	1.99877	2.33359	2.33816	1.08302
DDX46	P4	2.92459	3.46975	4.00616	3.46071	1.08158
CZIB	P4	1.8876	2.54519	2.66582	2.95449	1.06689
MAP1A	P4	1.91294	1.93564	2.97312	2.88729	1.06018
IFI44L	P4	2.31994	2.83067	2.991	3.34518	1.02524
NIN	P4	3.15044	3.72759	4.17244	3.72876	1.022
PARP14	P4	3.09942	2.96575	3.98626	3.64422	1.02052
BAZ1A	P4	2.23839	2.9414	2.80234	3.24389	1.0055
PIGP	P4	1.75137	1.43673	2.43878	1.73518	1.00205
MALAT1	P5	5.47966	5.92988	7.26419	6.28337	1.78454
H1-4	P5	0.651307	1.37956	2.21087	1.0536	1.55956
RN7SK	P5	3.31593	3.01248	4.41324	4.22116	1.40076
PDE4D	P5	1.44911	1.92197	2.78472	1.56093	1.33561
ATAD5	P5	2.01731	2.9528	3.32363	2.43626	1.30632
H3C2	P5	0.791955	0.902243	2.09388	1.31154	1.30193
HELLS	P5	2.31958	3.09886	3.61269	2.71674	1.29311
BDP1	P5	2.06877	2.30896	3.34745	2.45396	1.27868
XIST	P5	1.10491	1.25901	2.34882	1.07423	1.27459
CCDC47	P5	1.86602	2.41512	2.84114	1.59142	1.24972
RBM12B	P5	0.783309	1.15637	2.02139	0.788797	1.23808
BRCA2	P5	2.08439	2.51997	3.23332	2.00745	1.22587
H2AC8	P5	0.527647	1.39651	1.71263	0.532503	1.18498
H4C5	P5	1.33982	1.40256	2.49871	1.52679	1.1589
CSPP1	P5	0.883938	1.72074	2.02774	1.41287	1.1438
BOD1L1	P5	2.28263	2.54879	3.39217	2.87234	1.10954
TTN	P5	2.08583	2.17985	3.1879	2.43499	1.10207
CDK6	P5	5.37116	5.79014	6.46189	5.92149	1.09073
DAP	P5	2.84635	3.02695	3.53416	2.46664	1.06752
ZNF91	P5	0.923107	1.33738	1.98553	1.3174	1.06242
FAM111B	P5	1.25145	1.7866	2.25337	1.21958	1.03378
CLSPN	P5	2.05787	2.76617	3.08914	2.24801	1.03126
INO80D	P5	1.44851	1.85559	2.45209	1.82317	1.00358
TMEM33	P6	1.81736	3.29021	2.90017	2.38684	1.47285
PUM3	P6	2.34457	2.75506	3.68624	2.75477	1.34167
TPR	P6	3.12353	3.48418	4.23642	2.92215	1.31427
CENPF	P6	3.48311	3.95141	4.52403	3.22385	1.30018
H4C3	P6	5.14573	5.86467	6.12429	4.85377	1.27051
SRRM1	P6	3.35354	3.95757	4.54483	3.59838	1.1913
TBC1D2B	P6	1.23836	1.70349	2.38003	1.77228	1.14167
GNB4	P6	2.8898	3.23118	3.70094	2.59813	1.10281
SMC4	P6	3.43165	4.13065	4.51359	3.91503	1.08194
HLTF	P6	2.06468	2.36248	3.11808	2.43835	1.05339
TEP1	P6	1.08023	1.27894	1.74318	2.10305	1.02281
MIS18BP1	P6	3.08277	4.05716	3.85582	3.04447	1.0127
CASP8AP2	P6	2.45589	2.91914	3.19403	2.18496	1.00907
ANKRD12	P6	2.91084	2.48552	3.49164	2.84925	1.00612
SCAF11	P6	3.80163	3.67919	4.54327	3.53755	1.00573
CTSG	P7	1.0111	2.02348	0.616319	0.432249	1.59123
OAF	P7	1.8908	1.7354	0.933812	0.694073	1.19673
CPVL	P7	1.11911	1.59966	1.04351	0.481475	1.11818
MAP3K1	P7	1.51459	2.22225	1.34839	1.17331	1.04895
MFSD1	P7	3.06877	3.48712	2.47873	3.02513	1.00839
MPO	P8	5.80121	7.98406	5.83034	5.26647	2.71759
PRTN3	P8	1.45062	2.99681	0.467366	0.678659	2.52945
CSF3R	P8	3.4335	4.00919	2.64147	2.44313	1.56607
RNASE2	P8	0.468766	1.0721	-0.431197	-0.309005	1.50329
CPA3	P8	0.272786	0.864031	-0.35612	-0.428409	1.29244
HSPB1	P8	4.83365	4.92081	4.127	3.63262	1.28819
COTL1	P8	3.20662	3.57917	2.31009	2.42092	1.26908
TTLL12	P8	1.98971	2.83269	1.64323	1.739	1.18947
NET1	P8	1.94349	2.29222	1.72125	1.13195	1.16027
RAB32	P8	1.81834	2.41698	1.46429	1.2777	1.13928
REXO5	P8	1.40814	2.00281	1.46243	0.863606	1.1392
CDC20	P8	2.59028	2.72774	1.91077	1.61091	1.11683
SRGN	P8	4.16098	4.62862	3.51203	4.02793	1.11659
CALR	P8	5.02903	5.96677	4.89955	4.85921	1.10756
RNF26	P8	1.1577	1.84547	1.42684	0.747376	1.0981
GCSH	P8	1.38952	2.12928	1.59642	1.04389	1.0854
PPIF	P8	2.16731	3.17471	2.09656	2.11854	1.07815
EBNA1BP2	P8	3.12658	3.37124	2.6991	2.2968	1.07443
TOMM40L	P8	0.810499	1.18176	0.107538	0.258828	1.07422
NPM3	P8	1.55124	2.04139	1.23709	1.01908	1.02232
CLK2	P8	2.64635	2.94378	1.93536	2.15945	1.00841
TUBB4B	P8	3.01423	3.95222	3.35345	2.94507	1.00715
UQCRFS1	P8	3.63672	4.08148	3.07932	3.49161	1.00216
HLF	P9	2.35551	0.196588	0.783426	0.475972	2.15892
MEG3	P9	2.13515	0.689986	0.908481	0.284655	1.8505
ALDH1A1	P9	2.48287	1.22954	1.55112	1.16954	1.31333
DHCR24	P9	1.31316	0.527711	0.142286	0.103189	1.20997
SPOCK2	P9	1.16102	-0.0406656	0.194056	0.156734	1.20169
MAPK12	P9	1.81488	1.02864	0.779962	0.650523	1.16436
GFI1B	P9	1.51599	0.567107	0.37576	0.75776	1.14023
RAPGEF2	P9	1.88999	0.779308	1.08626	1.05319	1.11068
CFH	P9	0.773499	-0.332508	0.0254047	-0.204451	1.10601
FAM189B	P9	1.54111	0.466717	0.776932	0.454415	1.08669
CD4	P9	0.696288	-0.348255	0.135597	-0.290351	1.04454
NPR3	P10	3.93921	2.43702	2.76564	2.93141	1.50219
LAPTM4B	P10	4.60115	3.17112	3.14022	3.25346	1.46094
TCF7L2	P10	2.92392	1.47779	1.80268	2.17329	1.44613
MLLT3	P10	2.83602	1.45835	1.77099	1.77971	1.37767
POLG2	P10	2.3696	1.2787	1.13956	1.72507	1.23004
CYTH4	P10	2.87295	1.8748	1.80867	3.03705	1.22837
DAPK1	P10	3.40907	2.21479	2.52409	2.66845	1.19428
CYTL1	P10	3.96832	2.80128	2.78695	3.43021	1.18137
RPS14P3	P10	2.85954	1.68061	1.82017	2.35637	1.17893
MEIS1	P10	2.25769	1.1046	1.3892	1.42769	1.15308
MAST4	P10	1.97941	0.828894	1.11715	1.26222	1.15052
CLCN7	P10	1.66656	1.11346	0.518802	1.23611	1.14776
HLA-E	P10	5.39832	4.26715	4.33791	4.61791	1.13117
HLA-DRB4	P10	3.86996	2.73935	2.90614	3.45747	1.13061
HLA-DPB1	P10	5.85435	4.76543	5.13237	5.59168	1.08891
CD109	P10	2.92901	1.84053	2.5282	2.4949	1.08848
NYNRIN	P10	1.33373	0.253196	0.599056	0.954985	1.08053
ZNF282	P10	1.63053	0.748368	0.571928	1.29286	1.0586
PRG2	P11	5.41442	0.419549	0.299491	0.292675	5.12174
MYCN	P11	2.23833	0.720588	1.49579	1.07794	1.51774
DLK1	P11	1.41461	0.156786	-0.0364741	-0.094887	1.5095
LINC02573	P11	1.42801	0.11241	0.322972	0.695608	1.3156
TCEAL4	P11	2.99989	2.04167	2.1113	1.75108	1.24881
CKB	P11	0.226097	-0.990301	-0.998618	-0.685174	1.22472
FGD5	P11	0.662475	-0.545221	-0.474809	-0.534468	1.2077
CRHBP	P11	0.704465	-0.500947	-0.182305	-0.421942	1.20541
AMPD3	P11	1.98442	0.808755	1.11109	1.06707	1.17567
HIP1	P11	1.46866	0.328062	0.895817	0.583593	1.1406
MECOM	P11	2.16768	1.26641	1.17124	1.02782	1.13986
EEF1AKMT1	P11	2.43883	1.40771	1.3905	1.34432	1.09451
DIPK1B	P11	2.98652	2.67878	2.05586	1.91321	1.07332
MDK	P11	1.72147	0.652308	0.772059	1.29782	1.06916
CAVIN1	P11	1.80798	0.972026	0.843889	0.742476	1.0655
ST8SIA6	P11	0.907825	-0.145965	0.0986498	0.0540953	1.05379
CALN1	P11	1.46399	0.417757	0.722093	0.743023	1.04623
MYH10	P11	0.563413	-0.408168	-0.469564	0.0369378	1.03298
DIP2B	P11	2.67111	1.64144	1.89255	1.87007	1.02967
CTDSPL	P11	1.85945	1.14517	0.852203	0.881509	1.00725
PSAP	P11	4.65339	3.99374	3.6462	3.81746	1.00719
ANKMY2	P11	1.17286	0.171478	0.32726	1.01031	1.00139
CERS2	P12	3.60557	2.52035	2.02663	2.9246	1.57894
S100A6	P12	3.15257	2.81921	1.91609	2.96882	1.23648
STK38L	P12	1.60565	1.74429	1.0507	2.19362	1.14292
ZNF195	P12	2.08647	2.12589	1.51725	2.56934	1.05209
FAM234A	P12	2.41481	1.97044	1.36812	1.94968	1.04669
KLHL6	P12	2.84344	1.9883	2.15285	3.02811	1.03981
TAL1	P12	1.22327	0.641161	0.186889	0.691698	1.03638
PXN	P12	2.38366	1.88775	1.36394	2.15898	1.01972
H1-10	P12	2.79655	2.5322	2.25432	3.25813	1.00381
CLUAP1	P13	1.9658	1.25338	1.46909	0.700981	1.26482
PDPR	P13	3.13265	2.5978	2.77573	2.08504	1.04761
HSD17B4	P13	3.27522	2.77826	2.77209	2.27206	1.00315
STAG1	P14	2.05785	1.3461	2.76398	1.36741	1.41789
NRIP1	P14	5.70768	4.30586	5.11338	5.14215	1.40181
SCARNA9	P14	3.86209	2.49034	3.58365	3.49248	1.37175
BPTF	P14	3.70345	3.30658	4.49729	3.87617	1.19071
GCC2	P14	1.88946	1.42053	2.5745	2.15724	1.15397
PRDX1	P14	4.78569	3.66651	4.3291	3.82353	1.11918
CHD3	P14	3.33801	2.29323	3.16428	3.11379	1.04478
FCGRT	P14	2.56095	1.54995	2.30978	2.26171	1.011

### Sheet: Table S1BGeneEnrichments
Table S1B. Gene set enrichement analyses
term	category	gene.cluster	genes	r	adj.p.hyper.enri
EPPERT_HSC_R	GSEA_c2.ChemGenPerturbations	P1	HOPX|BAALC|FAM30A|SOCS2	4	0.00926838
EPPERT_CE_HSC_LSC	GSEA_c2.ChemGenPerturbations	P1	BAALC|FAM30A|SOCS2	3	0.00926838
GRAHAM_CML_QUIESCENT_VS_NORMAL_QUIESCENT_DN	GSEA_c2.ChemGenPerturbations	P1	CD52|BAALC|FAM30A	3	0.00926838
BOQUEST_STEM_CELL_DN	GSEA_c2.ChemGenPerturbations	P1	ADGRG1|GNG11|BAALC|SOCS2	4	0.0133038
GRAHAM_CML_DIVIDING_VS_NORMAL_QUIESCENT_DN	GSEA_c2.ChemGenPerturbations	P1	BAALC|FAM30A|CCNG2	3	0.019875
HOEBEKE_LYMPHOID_STEM_CELL_UP	GSEA_c2.ChemGenPerturbations	P1	BAALC|FAM30A|RERE	3	0.0199149
DEURIG_T_CELL_PROLYMPHOCYTIC_LEUKEMIA_DN	GSEA_c2.ChemGenPerturbations	P1	ADGRG1|CD52|GNG11|HOPX|CASP4	5	0.00926838
WONG_ADULT_TISSUE_STEM_MODULE	GSEA_c2.ChemGenPerturbations	P1	ADGRG1|CASP4|IFI44|IRF7|LST1|SOCS2	6	0.0124993
GSE24142_EARLY_THYMIC_PROGENITOR_VS_DN2_THYMOCYTE_ADULT_UP	GSEA_c7.IMMUNESIGDB	P1	CD52|IFI44|PLXNC1	3	0.0415793
GSE30083_SP3_VS_SP4_THYMOCYTE_DN	GSEA_c7.IMMUNESIGDB	P1	HOPX|IFI44|IRF7|PLXNC1	4	0.0108036
ZHENG_CORD_BLOOD_C8_PUTATIVE_LYMPHOID_PRIMED_MULTIPOTENT_PROGENITOR_2	GSEA_c8.CellType	P1	CD52|GNG11|HOPX|BAALC|FAM30A	5	1.65088e-05
ZHENG_CORD_BLOOD_C10_MULTILYMPHOID_PROGENITOR	GSEA_c8.CellType	P1	CD52|BAALC|FAM30A|LST1|RERE	5	1.65088e-05
ZHENG_CORD_BLOOD_C5_SIMILAR_TO_HSC_C6_PUTATIVE_ALTERED_METABOLIC_STATE	GSEA_c8.CellType	P1	CD52|GNG11|HOPX|SOCS2	4	0.000488904
immune response (GO:0006955)	biological_process	P2	CD99|JCHAIN|LAIR1|LTB|PAG1|RAG1|SH2D1A|CD53|CD79A|H2BC12|HCST|LCK|OAS3	13	0.0243798
QI_PLASMACYTOMA_UP	GSEA_c2.ChemGenPerturbations	P2	DNTT|LTB|RAG1|SH2D1A|CD53|CD79A|LCK	7	0.000124621
LEE_DIFFERENTIATING_T_LYMPHOCYTE	GSEA_c2.ChemGenPerturbations	P2	ARHGAP25|LTB|PAG1|SH2D1A|CD53|LCK	6	0.000269669
HADDAD_T_LYMPHOCYTE_AND_NK_PROGENITOR_DN	GSEA_c2.ChemGenPerturbations	P2	DNTT|JCHAIN|LTB	3	0.0199066
GRABARCZYK_BCL11B_TARGETS_DN	GSEA_c2.ChemGenPerturbations	P2	DNTT|PAG1|SPINK2	3	0.0199066
GSE37301_MULTIPOTENT_PROGENITOR_VS_CD4_TCELL_UP	GSEA_c7.IMMUNESIGDB	P2	LAIR1|LTB|PAG1|SH2D1A	4	0.0362773
GSE29618_BCELL_VS_MONOCYTE_UP	GSEA_c7.IMMUNESIGDB	P2	ARHGAP25|JCHAIN|LTB|CD79A	4	0.0362773
ZHENG_CORD_BLOOD_C10_MULTILYMPHOID_PROGENITOR	GSEA_c8.CellType	P2	AFF1|ARHGAP25|CD99|JCHAIN|LAIR1|LTB|PAG1|HCST|SPINK2	9	5.99814e-12
DESCARTES_FETAL_INTESTINE_LYMPHOID_CELLS	GSEA_c8.CellType	P2	LTB|SH2D1A|CD79A|LCK|SPINK2	5	0.000186849
DESCARTES_FETAL_LUNG_LYMPHOID_CELLS	GSEA_c8.CellType	P2	DNTT|JCHAIN|LTB|SH2D1A|CD79A|LCK	6	1.40429e-05
FAN_OVARY_CL18_B_LYMPHOCYTE	GSEA_c8.CellType	P2	JCHAIN|LTB|PAG1|CD53|CD79A|HCST	6	0.00118148
RUBENSTEIN_SKELETAL_MUSCLE_NK_CELLS	GSEA_c8.CellType	P2	CD99|GLRX|SLC38A2|CD53|HCST|LCK	6	0.000112761
AIZARANI_LIVER_C1_NK_NKT_CELLS_1	GSEA_c8.CellType	P2	ARHGAP25|SH2D1A|CD53|HCST|LCK	5	0.000186849
INTERFERON_ALPHA_RESPONSE	GSEA_hallmark	P4	IFI44L|IRF1|PARP14	3	0.017244
chromatin organization involved in negative regulation of transcription (GO:0097549)	biological_process	P5	H1-4|H2AC8|H3C2|H4C5|HELLS	5	0.00918656
DNA packaging (GO:0006323)	biological_process	P5	H1-4|H3C2|H4C5|HELLS|TTN	5	0.0310935
negative regulation of gene expression, epigenetic (GO:0045814)	biological_process	P5	H1-4|H2AC8|H3C2|H4C5	4	0.0372256
protein-DNA complex assembly (GO:0065004)	biological_process	P5	BDP1|H1-4|H3C2|H4C5|HELLS	5	0.0310935
DNA metabolic process (GO:0006259)	biological_process	P5	BOD1L1|BRCA2|CLSPN|H1-4|H4C5|HELLS|INO80D|ZNF91	8	0.0310935
DNA replication (GO:0006260)	biological_process	P5	ATAD5|BOD1L1|BRCA2|CLSPN|FAM111B	5	0.0376834
FISCHER_G1_S_CELL_CYCLE	GSEA_c2.ChemGenPerturbations	P5	CLSPN|FAM111B|H3C2|H4C5|HELLS	5	0.004837
MEIOTIC_RECOMBINATION	GSEA_c2.REACTOME	P5	BRCA2|H2AC8|H3C2|H4C5	4	0.000966156
CELL_CYCLE	GSEA_c2.REACTOME	P5	BRCA2|CDK6|CLSPN|H2AC8|H3C2|H4C5	6	0.00458413
DNA_METHYLATION	GSEA_c2.REACTOME	P5	H2AC8|H3C2|H4C5	3	0.00541635
TRANSCRIPTIONAL_REGULATION_BY_RUNX1	GSEA_c2.REACTOME	P5	CDK6|H2AC8|H3C2|H4C5	4	0.00625549
DNA_DOUBLE_STRAND_BREAK_REPAIR	GSEA_c2.REACTOME	P5	BRCA2|CLSPN|H4C5	3	0.019499
CELLULAR_RESPONSES_TO_EXTERNAL_STIMULI	GSEA_c2.REACTOME	P5	CDK6|H1-4|H2AC8|H3C2|H4C5	5	0.0146853
G2M_CHECKPOINT	GSEA_hallmark	P6	CENPF|SMC4|CASP8AP2	3	0.0437248
BENPORATH_CYCLING_GENES	GSEA_c2.ChemGenPerturbations	P6	CENPF|SMC4|H4C3|MIS18BP1|CASP8AP2	5	0.0250582
HAMAI_APOPTOSIS_VIA_TRAIL_UP	GSEA_c2.ChemGenPerturbations	P6	HLTF|PUM3|SMC4|MIS18BP1|CASP8AP2|SCAF11	6	0.00555533
HAY_BONE_MARROW_PRO_B	GSEA_c8.CellType	P6	CENPF|SMC4|H4C3|MIS18BP1	4	0.00743498
TRAVAGLINI_LUNG_CLASSICAL_MONOCYTE_CELL	GSEA_c8.CellType	P7	MFSD1|CPVL|MAP3K1	3	0.0246745
LIAN_NEUTROPHIL_GRANULE_CONSTITUENTS	GSEA_c2.ChemGenPerturbations	P8	MPO|CPA3|SRGN	3	0.00172718
HUANG_GATA2_TARGETS_UP	GSEA_c2.ChemGenPerturbations	P8	MPO|PRTN3|CPA3|SRGN	4	0.0121954
HAY_BONE_MARROW_CD34_POS_GRAN	GSEA_c8.CellType	P8	MPO|PRTN3|HSPB1|CALR|CPA3	5	1.08741e-07
FAN_OVARY_CL13_MONOCYTE_MACROPHAGE	GSEA_c8.CellType	P8	PPIF|HSPB1|CALR|COTL1|SRGN|TUBB4B	6	0.0056844
FAN_EMBRYONIC_CTX_BIG_GROUPS_MICROGLIA	GSEA_c8.CellType	P8	HSPB1|CALR|COTL1|CSF3R|SRGN	5	0.0167284
ZHENG_CORD_BLOOD_C9_GRANULOCYTE_MACROPHAGE_PROGENITOR	GSEA_c8.CellType	P8	MPO|CALR|RAB32	3	0.0173743
DESCARTES_FETAL_PANCREAS_MYELOID_CELLS	GSEA_c8.CellType	P8	MPO|PRTN3|CSF3R|SRGN	4	0.0167284
HADDAD_T_LYMPHOCYTE_AND_NK_PROGENITOR_UP	GSEA_c2.ChemGenPerturbations	P9	ALDH1A1|CFH|HLF|MEG3	4	0.000294462
JAATINEN_HEMATOPOIETIC_STEM_CELL_UP	GSEA_c2.ChemGenPerturbations	P9	ALDH1A1|CFH|HLF|MEG3	4	0.0337331
ZHENG_CORD_BLOOD_C6_HSC_MULTIPOTENT_PROGENITOR	GSEA_c8.CellType	P9	ALDH1A1|HLF|MEG3	3	0.0121808
