## Supplementary material for "Multimodal Mapping of Human Lymphopoiesis Reveals B and T/NK/ILC Lineages are Subjected to Cell-Intrinsic *versus* Flt3L-Dependent Regulation": Table S2

### Sheet: Table S2A
	Table S2A. List of soluble ligands used this study
	class	ligand	Rc	OverExpresseed in	activity
	growth/diff factors	SCF	C-Kit/CD117	-	Fig. 4A
		Flt3L	Flt3	-	Fig. 4A
		IL3	IL3R	-	Fig. 4A
		TPO	TPOR	-	Fig. 4A
		IL7	IL7R	-	Fig. 4A
		IL-21	IL-21R	-	Fig. 4A
		G-CSF	G-CSFR	-	Fig. 4A
		GM-CSF	GM-CSFR	-	Fig. 4A
		G-CSF	M-CSFR	-	Fig. 4A
		Retinoic acid	RAR	-	Fig. 4A
	pro- or anti-inf. mediators	IL-1b	IL-1R	-	Fig. 4A
		IL-6	IL-6R	-	Fig. 4A
		IL-10	IL-10R	-	Fig. 4A
		TNF-a	TNFR	-	Fig. 4A
		TGF-b	TGFBR	-	Fig. 4A
	Differentially expressed receptors (Alhaj Hussen et al. 2017)	IL-12	IL12RB2	LMDP	Fig. 4A
		IL-27	IL27RA	LMDP	Fig. 4A
		IL-33	IL1RL1	R7n ELPs	no effect
		Gas6	AXL	R7n ELPs	no effect
		neurotensin	NTSR1	R7n ELPs	no effect
		IGF2	IGF2R	R7n ELPs	no effect
		IGF1	IGF1R	R7n ELPs	no effect
		IL-2/IL-15	IL2RA	R7n ELPs	no effect
		IL-13	IL13RA2	R7p ELPs	no effect
		BIGLEN	GPR171	R7p ELPs	no effect
		LysoPS	GPR 174	R7p ELPs	no effect
		7-alpha,25-OHC	GPR183	R7p ELPs	no effect
		LPA	LPAR5	R7p ELPs	no effect
		succinate	SUCNR1	R7p ELPs	no effect
		EGF	EGFR	R7p ELPs	no effect
		IL-9	IL9R	R7p ELPs	no effect
		IL-21	IL21R	R7p ELPs	Fig. 4A
		TSLP	CRLF2	R7p ELPs	Fig. 4A
	Abbreviations:
	• NTSR1: neurotensin receptor type 1
	• IGF2R: cation-independent mannose-6-phospate receptor
	• IGF1R: insulin-like growth factor 1 receptor
	• LPAR5:GPR92/Lysophosphatidic acid receptor 5
	• SUCNR1: GPR91/Succinate receptor 1
	• EGFR: epidermal growth factor receptor
	• LysoPS: lysophosphatidylserine
	• 7-alpha,25-OHC: 7-alpha,25-dihydroxycholesterol
	• LPA: lysophosphatidic acid
	Selection of ligands of “differentially expressed receptors“ was based on our previously published transcriptome analyses (Alhaj Hussen et al. Immunity 2017, 47:680).
	Factors that do not inrerfere with LMDP growth or differentiation are referred to as “no effect“.

### Sheet: Table S2B
	Table S2B. List of taqman probes (by alphabetical order)
	Name	Description	Reference
	AHR	Aryl hydrocarbon receptor	Hs00169233_m1
	BACH2	Transcription regulator protein	Hs00222364_m1
	BCL11A	B-cell lymphoma/leukemia 11A	Hs01093197_m1
	BCL6	B-cell lymphoma 6 protein	Hs00153368_m1
	CCR7	C-C chemokine receptor type 7	Hs01013469_m1
	CCR9	C-C chemokine receptor type 9	Hs00258535_m1
	CD122	The interleukin-2 receptor	Hs01081697_m1
	CD127	Interleukin 7 receptor (1)	Hs00902334_m1
	CD127	Interleukin 7 receptor (2)	Hs00904815_m1
	CEBPB	CCAAT/enhancer-binding protein beta	Hs00270923_s1
	CSF1R	Colony stimulating factor 1 receptor	Hs00911250_m1
	CSF2RA	Granulocyte macrophage colony-stimulating factor receptor	Hs00538896_m1
	DTX1	Protein deltex-1	Hs01092201_m1
	EBF1	Transcription factor COE1	Hs01092694_m1
	ELANE	Neutrophil elastase ELA2	Hs00357734_m1
	EOMES	Eomesodermin also known as T-box brain protein 2	Hs00172872_m1
	FBXW7	F-box/WD repeat-containing protein 7	Hs00217794_m1
	FLT3	Fms-like tyrosine kinase 3	Hs00174690_m1
	FOXO1	Forkhead box protein O1	Hs01054576_m1
	GAPDH	Glyceraldehyde 3-phosphate dehydrogenase	Hs99999905_m1
	GATA2	GATA binding protein 2	Hs00231119_m1
	GFI1	Zinc finger protein Gfi-1	Hs00382207_m1
	GFI1B	Zinc finger protein Gfi-1b	Hs01062469_m1
	HPRT	Hypoxanthine-guanine phosphoribosyltransferase	Hs02800695_m1
	ID2	DNA-binding protein inhibitor ID-2	Hs04187239_m1
	ID3	DNA-binding protein inhibitor ID-3	Hs00954037_g1
	IKZF1	Ikaros family zinc finger protein 1	Hs00958474_m1
	IL3RA	Interleukin 3 receptor	Hs00608141_m1
	KIT	Stem cell growth factor receptor	Hs00174029_m1
	LEF1	Lymphoid enhancer-binding factor 1	Hs01547250_m1
	LIN28B	Lin-28 homolog B	Hs01013729_m1
	MEF2C	Myocyte-specific enhancer factor 2C	Hs00231149_m1
	MEIS1	Homeobox protein Meis1	Hs01017441_m1
	MPO	Myeloperoxidase	Hs00924296_m1
	MYC	Myc proto-oncogene protein	Hs00153408_m1
	NFIL3	Nuclear factor, interleukin 3 regulated	Hs00993282_m1
	NOTCH1	Neurogenic locus notch homolog protein 1	Hs01062014_m1
	NOTCH2	Neurogenic locus notch homolog protein 2	Hs01050702_m1
	NOTCH3	Neurogenic locus notch homolog protein 3	Hs01128541_m1
	PAX5	Paired box protein Pax-5	Hs00277134_m1
	RAG1	Recombination activating gene 1	Hs01920694_s1
	RAG2	Recombination activating gene 2	Hs00379177_m1
	RORC	RAR-related orphan receptor gamma	Hs01076122_m1
	RUNX2	Runt-related transcription factor 2	Hs01047973_m1
	SPI1	Transcription factor PU.1	Hs02786711_m1
	TAL1	T-cell acute lymphocytic leukemia protein 1	Hs01097987_m1
	TOX	Thymocyte selection-associated high mobility group box protein	Hs01055573_m1
	ZBTB16	Zinc finger and BTB domain-containing protein 16	Hs00957433_m1
