## Supplementary material for "Multimodal Mapping of Human Lymphopoiesis Reveals B and T/NK/ILC Lineages are Subjected to Cell-Intrinsic *versus* Flt3L-Dependent Regulation": Table S5

### Sheet: Tabe SA.DEGs_HSCs_W1-5
Table S6A. Temporal variations of the gene expression profile of HSPCs isolated from mice between week 1-5 after grafting (P1-5; 480 DEGs)
gene name	pattern	HSC_W1	HSC_W2	HSC_W3	HSC_W4	HSC_W5
ANXA1	P1 (n=65)	3.93345	2.91115	2.87083	3.11821	2.66619
MGST1	P1	2.53726	1.49245	1.17838	1.74965	1.47081
MPHOSPH6	P1	2.81522	1.77668	2.83655	2.63352	2.49521
NLN	P1	2.08684	1.08587	1.24738	1.10332	1.64016
PRDX1	P1	4.97063	3.74035	4.78569	4.42769	4.72829
RNASE2	P1	1.13604	-0.00317343	0.468766	-0.309792	-0.329417
RPA3	P1	4.39353	3.18782	3.60413	3.75843	3.51114
RPS26	P1	5.31972	4.21156	4.46543	4.52973	4.81071
SRRM1	P1	4.7588	3.66691	3.35354	3.27545	3.60564
TMEM126A	P1	2.64703	1.57649	2.23656	2.29475	2.21741
CLSPN	P1	3.14286	2.95908	2.05787	2.32876	2.68834
DANCR	P1	4.73402	4.1755	3.71201	4.20451	3.82873
GINS2	P1	3.56932	3.08331	2.30983	2.64886	3.12793
MRPL1	P1	3.58112	3.02815	2.18438	2.74427	2.77052
PDZD8	P1	1.80411	1.4407	0.678117	1.39084	1.75405
PRG2	P1	3.90071	4.21913	5.41442	0.0723618	-0.0775119
PSMA4	P1	5.19659	4.47939	4.15718	4.36758	4.5848
RBM7	P1	2.07169	2.03318	0.966516	1.321	1.47444
THRAP3	P1	4.00134	3.6893	2.90073	3.79519	3.89664
ANXA2	P1	2.09069	1.50334	1.14474	0.79484	0.997898
BIRC5	P1	3.39474	2.46665	3.07732	2.31255	3.04055
FABP5	P1	5.4339	4.92973	4.45576	4.41112	4.23127
GTF2A2	P1	4.11238	3.43063	3.43823	3.08654	3.31334
H2AZ1	P1	6.7767	5.91823	5.80205	5.76696	5.74442
H4C3	P1	5.6258	5.31126	5.14573	4.52778	5.15621
HACD3	P1	3.40749	2.86601	2.43797	2.38198	3.01246
HPGDS	P1	2.14613	1.72836	1.49192	1.11524	1.46531
HSPA4	P1	3.12956	2.90869	3.04935	1.95452	2.8486
HSPD1	P1	6.34633	5.89034	5.47424	5.28612	5.68163
LGALS1	P1	5.58589	4.72202	4.91896	4.44339	4.28783
PTTG1	P1	4.11336	3.81813	3.79145	3.05845	3.35757
RALBP1	P1	3.43746	3.03019	3.07543	2.22992	3.06337
SDHB	P1	3.1184	2.62989	2.9612	2.07688	2.61843
TAGLN2	P1	4.95051	4.35424	4.00205	3.78573	4.69571
ACKR3	P1	2.82017	2.75544	2.29772	2.15933	1.72103
CPA3	P1	1.0313	0.500898	0.272786	0.0394685	0.0153446
CXCL12	P1	3.91227	4.09159	3.64856	3.8835	2.0684
LSM5	P1	4.78103	4.44215	4.4131	4.41672	3.77868
MCM10	P1	2.60796	2.14687	1.70189	1.61919	1.59463
MICOS10	P1	4.5318	4.14414	3.67188	3.80718	3.47371
MRPS18C	P1	3.12916	2.28212	2.80003	2.27498	2.08825
NDUFS5	P1	5.46451	4.53422	4.71369	4.68328	4.16402
PLP2	P1	2.37048	1.69806	1.55099	1.77853	1.28206
SLIRP	P1	5.30742	4.60485	4.8181	4.39676	3.97763
SMIM30	P1	3.39137	2.93464	3.11014	2.7207	2.33497
SNRPF	P1	5.79876	5.13064	5.37172	5.20634	4.7305
SNRPG	P1	5.95245	5.45565	5.32771	5.22127	4.84209
TIMP1	P1	3.47515	3.04695	2.93142	3.30674	2.46069
UQCRQ	P1	6.00152	5.17665	5.31402	5.48453	4.75154
ZBTB16	P1	0.0507143	0.231382	-0.404135	-0.429932	-1.0322
CCDC167	P1	2.94946	2.2008	3.21724	2.27983	2.17803
CSPP1	P1	1.67791	1.90913	0.883938	1.35231	1.57038
DDX46	P1	3.78504	3.97512	2.92459	3.2207	2.94906
PPIF	P1	2.91161	3.23233	2.16731	2.4032	2.37048
SELENOF	P1	3.91626	3.30962	3.81919	4.31163	3.50874
KRAS	P1	2.61837	3.13157	2.39404	2.23992	2.06808
MRPL9	P1	2.46079	2.83032	2.36504	2.35472	1.82821
DHCR24	P1	0.859517	0.371108	1.31316	0.139006	0.970465
MIB1	P1	2.69102	2.52039	2.01383	3.05244	2.55715
NCAPD2	P1	3.1821	3.20557	2.30517	3.4639	3.05652
GNG5	P1	4.54672	4.10956	4.76581	4.49341	3.75287
MRPL58	P1	1.62399	1.60645	1.82226	1.04393	0.670697
SMIM27	P1	2.63845	2.45291	2.97488	2.40477	1.73822
HMGN5	P1	1.89199	1.79415	1.43418	2.1122	1.1015
RGS10	P1	3.80238	4.04542	3.92189	4.30307	3.27335
RPL38	P1	8.01985	7.95632	8.23671	8.6383	7.58553
ANKRD26	P2 (n=103)	1.36914	2.37787	1.14544	1.55317	1.88054
BASP1	P2	2.56639	3.59405	3.07364	2.97009	3.19332
BRD2	P2	1.69648	2.76831	2.54236	2.35353	3.15266
CD82	P2	1.2475	2.38109	1.72252	1.56376	2.18816
CDKN1B	P2	1.87499	2.99103	2.34324	2.28102	2.69403
CST3	P2	2.28715	3.31645	2.60646	2.64689	3.511
DLK1	P2	1.13486	2.31483	1.41461	1.12979	1.55061
GIT2	P2	2.11603	3.16787	2.68203	2.43525	2.96142
HBA2	P2	0.768475	2.25761	1.18627	1.22804	0.786874
KCNQ1OT1	P2	2.76976	3.93772	2.80032	3.33506	3.85643
LAMB2	P2	-0.214019	0.809203	0.611284	0.399695	1.21139
LDLRAD2	P2	0.234885	1.28478	0.758357	0.42809	0.854487
LINC00504	P2	2.00766	3.25382	2.53431	2.86497	3.39548
LINC01873	P2	1.59888	3.00169	1.54845	2.0904	2.63668
MADD	P2	1.59613	3.05954	1.98062	2.21823	2.56075
MAZ	P2	2.76764	3.82454	3.27677	2.87929	3.65429
PDCD7	P2	1.36718	2.46825	1.96402	1.9667	1.99625
PPP1R35	P2	0.977974	2.34525	1.41683	1.74924	2.09027
RUNX1-IT1	P2	-0.0005966	1.2046	0.0878189	0.434366	0.881871
SHANK3	P2	1.57106	2.67802	1.59225	1.9774	2.50029
SHARPIN	P2	0.551792	1.84657	1.13014	1.1543	1.67722
SLC15A2	P2	0.868883	2.03426	1.34025	0.93395	1.19781
SLC25A45	P2	0.359144	1.422	0.883372	0.590377	0.772827
ST3GAL2	P2	1.00896	2.26536	1.45434	1.64438	2.19116
STX16	P2	2.08374	3.1454	2.64785	2.56202	3.37923
SULT1A1	P2	1.09103	2.18687	1.80085	0.970985	1.64088
TACC3	P2	2.08462	3.30492	2.77552	2.4325	2.65475
TMEM273	P2	0.707868	1.72219	1.00844	1.29249	1.29579
TNFAIP8L1	P2	0.793735	1.82443	1.16454	0.995281	1.68643
TNK2	P2	1.01667	2.02701	1.73725	1.3141	2.20366
TRMT10B	P2	-0.00923425	1.15566	0.256688	0.277238	0.909367
ZNF609	P2	0.758234	1.87778	1.20253	0.81395	1.13266
POLG2	P2	1.25953	1.80616	2.3696	1.22389	1.85464
ACSS1	P2	1.81849	2.61444	2.25207	2.19939	3.23609
AMOT	P2	-0.159683	0.564279	0.268478	0.397249	1.00989
AP1M1	P2	1.68469	2.35971	2.05928	1.90357	2.76882
ARHGAP4	P2	2.2324	3.2023	2.69917	2.59313	3.61875
BCL11A	P2	3.6041	4.20897	3.9669	4.10499	4.63337
C1QTNF4	P2	1.1211	1.72431	1.52368	0.860142	2.1374
CCDC88B	P2	0.0699339	0.894001	0.511327	0.707891	1.19624
CD79B	P2	2.23141	2.98329	2.19383	2.21032	3.28889
CEP104	P2	0.192153	0.973551	0.702842	0.734283	1.31833
CLN3	P2	1.39561	2.25277	2.01673	1.62332	2.60877
COG4	P2	1.44237	2.3883	2.20456	1.59822	2.58971
CYBC1	P2	1.65007	2.52272	1.92529	2.24527	2.74591
DCAF16	P2	2.18104	2.92454	2.4605	2.77311	3.20099
EMID1	P2	1.13576	1.98179	1.51788	1.58367	2.31274
ERCC1	P2	1.84721	2.45093	2.47902	2.04338	2.84759
FBRS	P2	0.421778	0.994899	1.17789	0.614749	1.45666
GOLGA8B	P2	1.43267	2.2432	1.93088	2.05141	2.77825
GSDMD	P2	1.70463	2.41957	2.0832	2.17549	2.84089
HIF1AN	P2	1.43329	2.1516	1.94542	1.96136	2.61391
IRF8	P2	2.55876	3.36927	3.0136	3.10335	3.99249
LIMD2	P2	1.83298	2.6362	1.98632	2.3754	2.97871
MAB21L3	P2	1.24432	2.00818	1.43852	1.79698	2.46202
MAPK8IP3	P2	-0.139792	0.496929	0.0968813	0.09064	0.865914
NDUFS7	P2	1.21877	1.8233	1.71909	1.51592	2.21951
OBSL1	P2	0.553407	1.54793	1.17367	1.19485	1.79314
P3H4	P2	-0.876748	-0.0147772	-0.691654	-0.253564	0.185192
PACS2	P2	0.683816	1.50889	1.12548	1.05417	1.81981
PBXIP1	P2	1.46618	2.28376	1.91218	2.08802	2.65098
PHF1	P2	-0.129088	0.639028	0.505307	0.11902	0.88519
PHF12	P2	1.06809	2.02671	1.66851	1.46706	2.18783
PPP1R12C	P2	0.655299	1.59277	1.10352	0.766937	1.9287
PRKCSH	P2	0.634969	1.43044	0.913197	0.993923	1.84991
PRRC2A	P2	0.0614762	0.789649	0.340527	0.693969	1.1247
REX1BD	P2	0.57873	1.46498	0.573466	0.564121	1.74959
RIN3	P2	0.52406	1.20114	0.889058	0.571283	1.62434
RPS6KA4	P2	1.4883	2.23715	2.03422	2.00054	2.64796
SPPL2A	P2	1.35757	2.08168	1.75469	1.63995	2.46439
STARD9	P2	0.501948	1.12357	1.09855	0.919231	1.52481
STX10	P2	0.723197	1.57779	1.32138	1.12361	1.87458
TNFRSF14	P2	1.46156	2.10354	1.83744	1.89984	2.50564
ZBTB8B	P2	-0.378699	0.338935	0.223161	-0.137656	0.943158
ZFP14	P2	0.454398	1.23244	0.844725	0.54756	1.49808
ZNF320	P2	0.792311	1.63473	1.01634	1.23891	1.84922
ZNF587	P2	0.437059	1.38496	0.799892	0.889297	1.6361
ZNRF1	P2	2.00352	2.63189	2.49178	2.34788	3.05704
METTL26	P2	2.92606	3.66411	2.38212	3.21788	3.42939
MGAT1	P2	2.28674	3.0709	2.04266	2.51122	2.90629
RAVER1	P2	2.45457	3.16879	2.10092	2.58883	2.50285
SMC4	P2	4.28979	4.59051	3.43165	3.61406	4.21035
SUZ12P1	P2	2.06198	2.66717	1.66441	2.48835	2.63918
CROCCP2	P2	1.39983	2.27267	1.62461	1.10842	2.05799
EP300	P2	2.22816	2.62553	2.32599	1.49572	2.86923
KCNN4	P2	0.723261	1.71694	1.04561	0.64879	1.47813
MON1B	P2	1.64811	2.35684	1.94526	1.32431	2.02884
PRPF3	P2	1.57427	2.55184	1.63777	1.26986	2.13328
BLMH	P2	2.87425	3.0334	2.24293	2.33433	3.26022
EML3	P2	1.79722	2.06428	1.11754	1.40801	2.65172
FADS2	P2	1.9687	2.07408	1.20431	1.52722	2.54686
PEX26	P2	2.22441	2.64059	2.00375	1.65197	3.0107
PHF21A	P2	0.550455	1.44458	0.460113	0.483362	1.46399
SAMD1	P2	2.37986	2.54693	1.72935	2.55931	2.82571
SUGP2	P2	2.86055	3.35875	2.47503	2.94515	3.60274
TADA3	P2	2.0539	1.95486	1.16532	1.95157	2.2232
VAV1	P2	1.26666	1.92853	1.06364	1.25032	2.15842
ZNF66	P2	1.51876	2.24569	1.25081	1.73063	2.3257
MYADM	P2	1.80651	2.17393	2.00693	1.27278	2.55723
RBM41	P2	1.33407	1.89061	1.48137	1.08657	2.11638
SZRD1	P2	2.08566	2.63332	2.45235	1.87252	2.87556
TRIM28	P2	3.92391	4.24793	4.19712	3.42149	4.54607
USF2	P2	1.96107	2.27252	2.10463	1.5043	2.51581
ADGRL1	P3 (n=85)	0.226398	1.39901	0.922056	1.01414	1.49242
AGO1	P3	0.947632	1.96417	1.66574	1.39628	1.63357
ATXN2L	P3	1.83983	2.8657	2.72418	2.20509	2.77962
CCS	P3	1.04766	2.07454	1.69962	1.71768	2.05842
DHPS	P3	1.09749	2.18913	1.73567	1.88794	1.96935
DNMT3A	P3	2.40432	3.56494	3.48154	3.55714	3.73881
EPB41L4A-AS1	P3	1.49605	2.66514	2.19485	2.69231	2.55197
GUSBP3	P3	0.603175	1.88539	1.31502	1.335	1.60791
HEMGN	P3	1.76848	3.23264	3.09252	3.09775	3.06215
ICAM3	P3	3.39619	4.40833	4.18074	4.18865	4.24404
INPPL1	P3	0.0689152	1.079	0.908502	0.643346	1.27121
LOC150051	P3	3.23652	4.32902	3.94439	3.77229	4.02891
LPIN1	P3	2.35405	3.62212	3.48196	3.28007	3.58641
MEG3	P3	0.691397	2.62983	2.13515	1.88765	2.33101
NOP53	P3	3.07477	4.40933	4.27191	3.92864	4.62807
RBM6	P3	2.17961	3.29386	3.08619	3.14525	3.35179
SERPING1	P3	1.81285	2.83966	2.71233	2.47196	2.53997
SNHG7	P3	2.07871	3.3275	3.04534	2.95782	3.33718
YPEL3	P3	0.845526	1.89051	1.55936	1.71888	1.89197
ZKSCAN1	P3	2.39784	3.5699	3.28519	3.69813	3.6375
ZMYND8	P3	2.3426	3.63454	3.06723	3.17789	3.34733
ZNF496	P3	1.23818	2.45844	1.96213	2.17926	2.35527
ANKRD10	P3	2.98727	3.68088	3.99634	3.50148	3.60651
BIRC3	P3	0.116224	1.02541	1.27943	1.12284	1.19189
CD74	P3	7.2268	7.88363	8.27671	8.45219	8.39039
CHD3	P3	2.24871	3.11263	3.33801	2.91013	3.43477
CHST12	P3	1.7898	2.66785	2.83135	2.662	2.89242
CSF3R	P3	2.429	3.05607	3.4335	2.77561	3.40599
CYTH4	P3	1.36349	2.14609	2.87295	2.8217	2.44523
CYTL1	P3	2.95704	3.6611	3.96832	4.1572	3.55356
DAPK1	P3	2.32365	2.87466	3.40907	3.02032	3.06884
FOXJ3	P3	1.6314	2.45814	2.69369	2.93018	2.54515
HLA-B	P3	4.91262	5.62103	6.16916	6.28705	6.41703
HLA-DOA	P3	1.22713	2.14862	2.26394	2.19073	2.32223
HLA-DPA1	P3	4.50695	5.06289	5.56276	5.8098	5.57967
HLA-DPB1	P3	4.28734	5.1734	5.85435	5.58157	5.82515
HLA-DRB1	P3	4.19466	5.06254	5.61729	5.7888	5.70452
HLA-E	P3	4.30612	4.9332	5.39832	5.18111	5.19223
IRF9	P3	0.514287	1.34625	1.54068	1.21565	1.74514
LST1	P3	4.07006	4.6056	5.14043	5.18956	5.21997
MECOM	P3	1.084	1.95595	2.16768	2.13069	2.07563
NFKBIA	P3	2.7603	3.54599	3.93559	3.66092	3.9877
PRPF38B	P3	2.71942	3.61459	3.76234	3.06737	3.40838
RPL13	P3	7.39708	8.28005	8.41897	8.34732	8.38357
RPL18	P3	6.42912	7.13753	7.48388	7.18352	7.38144
SCARNA9	P3	2.35428	3.04723	3.86209	3.28055	3.84729
SPSB3	P3	0.30147	0.978649	1.52306	0.863789	1.52294
SSBP2	P3	2.87566	3.77351	3.90552	3.548	3.6773
WDR74	P3	4.02274	4.90916	5.74284	4.98925	5.82861
ZBTB20	P3	0.575446	1.45679	1.73679	1.71817	1.80884
ZNF585A	P3	0.947548	1.60513	2.08108	1.59347	1.84997
ZNF700	P3	0.888369	1.66204	2.01829	1.66849	1.54272
BNIP3L	P3	2.50394	3.11454	3.172	3.59329	3.20031
CCDC186	P3	0.937212	1.46229	1.58824	1.94631	1.50199
CRBN	P3	1.48552	2.08251	2.32844	2.61877	2.31688
DGLUCY	P3	2.14607	3.07375	2.68643	3.14694	3.09557
FAM30A	P3	4.41667	5.0551	5.36546	5.42932	5.34183
GBP4	P3	2.61417	3.40083	3.25908	3.79294	3.45275
HLA-A	P3	4.62539	5.57995	5.47155	6.06131	5.96804
IL27RA	P3	1.49283	2.35172	2.04391	2.57579	2.7602
OGT	P3	3.59497	4.32357	4.14357	4.6354	4.5567
PAG1	P3	1.966	2.74765	2.85914	3.00629	2.75198
TPT1	P3	8.32836	8.94313	9.15026	9.4578	8.98603
ZNF276	P3	0.67888	1.66724	1.06127	1.71956	1.74306
ACADVL	P3	2.8845	3.72036	3.5275	3.85012	4.1991
AGO3	P3	1.27234	2.2385	2.09805	2.19748	2.71339
CIITA	P3	2.4426	3.24907	3.28824	3.33551	3.69938
CLPP	P3	1.2777	1.89596	2.17274	1.86867	2.33644
ERICH1	P3	1.46497	2.35142	1.82805	2.28799	2.57424
FCGRT	P3	1.57748	2.49938	2.56095	2.15958	2.87691
LINC00674	P3	1.5007	2.35441	2.33533	2.24603	2.70327
LINC01000	P3	0.999852	1.98308	1.69805	1.49552	2.00854
LTB	P3	2.80338	3.62472	3.43352	3.75594	4.06764
MED15	P3	0.264802	1.18697	0.755999	1.17505	1.42388
MEGF6	P3	1.29286	2.25772	2.16341	2.29273	2.55629
MYO15B	P3	0.570455	1.31202	1.25501	1.1251	1.60432
PAN3	P3	2.49263	3.47368	3.09744	3.12828	3.57464
PHYKPL	P3	0.593319	1.3642	1.32281	1.11492	1.74133
PLCB4	P3	0.0174259	0.849628	0.673067	0.545736	1.09319
RNF168	P3	1.57286	2.29769	2.22979	2.24516	2.57531
RSAD2	P3	-0.0758338	0.49115	0.717236	0.588573	0.932414
SAP25	P3	0.111228	0.931469	0.598275	1.01384	1.30167
ST6GALNAC4	P3	0.543372	1.28472	1.06579	1.3039	1.56553
STAT2	P3	1.68673	2.32239	2.50558	2.08355	2.76505
WDR6	P3	2.8524	3.68292	3.7582	3.48397	3.92772
CD48	P4 (n=101)	3.44736	3.70942	4.55297	4.26858	3.81499
HLA-H	P4	0.896637	1.68588	2.17049	1.54494	2.85726
IFI44	P4	1.37226	1.67675	2.42062	2.39966	2.70825
IFI6	P4	1.60724	1.79234	2.84882	2.3866	3.05239
IRF7	P4	1.00637	1.78022	2.08206	2.2445	2.95426
MDK	P4	0.720741	1.1149	1.72147	1.7572	2.16147
MIR600HG	P4	-0.338045	-0.137802	0.682615	-0.136012	0.026082
MX1	P4	1.41296	1.83527	2.72909	2.53444	3.38794
MZB1	P4	2.85168	3.54045	4.00986	3.89772	4.61714
PRSS2	P4	1.31085	1.29305	2.38013	2.69032	2.30364
TMEM167B	P4	2.24936	2.43884	3.378	2.8731	2.89249
TTC32	P4	0.686573	0.973362	1.73183	1.74051	1.53118
GNG11	P4	3.79045	3.98944	4.47911	4.80946	4.00449
H1-0	P4	0.725696	1.06941	1.67415	1.73389	2.2215
HHEX	P4	2.72098	3.11556	3.46131	3.85082	3.62573
HLA-DQA1	P4	1.71623	1.75198	2.18947	2.97957	2.90315
HLA-DQB1	P4	2.13346	2.34945	2.92801	3.21718	3.49389
HLA-DRA	P4	6.21484	6.61935	6.98836	7.36755	7.06143
IFI27L2	P4	0.616515	1.00901	1.30718	1.77754	1.31131
IFI44L	P4	1.44198	1.96369	2.31994	2.72389	3.55919
INPP4A	P4	1.11575	1.76843	1.09211	2.11703	1.52129
NEAT1	P4	3.18301	4.08668	3.94461	4.39808	4.68471
SNX20	P4	1.53821	2.09605	2.34875	2.75594	2.95506
TAPBP	P4	3.67349	4.4425	4.59071	4.70334	5.24854
TNFAIP2	P4	1.37266	2.00027	1.67972	2.3977	2.09512
TPM2	P4	0.884749	1.33075	1.69637	2.04285	2.22459
TSC2	P4	1.22131	1.29588	1.696	2.2422	1.55487
VPREB1	P4	2.50875	2.67567	2.96236	3.66496	3.70952
ACCS	P4	0.447605	1.2094	1.18891	1.35882	2.395
ANPEP/CD13	P4	0.232117	0.815018	0.706224	1.05344	1.33408
APOL3	P4	0.87068	1.3176	1.4357	1.31101	1.91675
ARHGAP27	P4	1.94624	2.3667	2.56339	2.77552	2.98225
ARL6IP4	P4	2.28487	2.95378	2.76826	3.21827	3.83361
ARPIN	P4	-0.0940089	0.475433	0.52621	0.466334	1.25157
ATG16L2	P4	1.52769	2.4251	2.50332	2.32616	3.20491
BAALC	P4	3.24976	3.72248	3.96754	4.07043	4.33683
CEP43	P4	1.35893	2.02275	1.84696	2.04413	2.52974
COL5A1	P4	1.35455	2.09988	2.11828	1.99996	2.67079
CPXM1	P4	2.97574	3.36034	3.63054	3.40924	3.97602
CSNK1D	P4	1.84907	2.13151	2.56339	2.56997	2.88746
CTC1	P4	0.421115	0.907092	0.994733	0.792559	1.45458
DPP7	P4	0.395572	0.711356	1.30439	1.09635	1.64302
ENTPD4	P4	0.938317	1.27854	1.88947	1.93665	2.03442
ERGIC1	P4	2.40532	3.08069	3.2448	3.02094	3.65089
FNIP1	P4	1.21964	1.79532	1.10985	2.14204	2.35079
GFUS	P4	0.605969	0.808111	1.39397	1.47614	1.69209
GTPBP1	P4	1.17454	1.42439	1.7709	1.79865	2.21231
GZMB	P4	-0.205106	0.0525273	0.0738718	0.456675	0.821658
H1-10	P4	2.38678	2.76333	2.79655	3.23259	3.83703
HLA-DMB	P4	1.97491	2.42476	2.45247	2.9726	2.97561
HLA-F	P4	-0.0324947	0.53675	0.647892	0.55081	1.06471
IGLL5	P4	-0.14995	0.235971	0.10662	0.513005	0.912744
IL11RA	P4	-0.755588	-0.620586	-0.557692	-0.124147	0.27793
ITGAL	P4	1.66362	2.36712	2.43038	2.53469	2.94447
JAML	P4	1.71294	2.33659	2.48961	2.2096	3.05635
JCHAIN	P4	1.95957	2.54901	2.95093	2.71495	3.57298
KANTR	P4	1.27049	1.94879	1.54749	2.11944	2.47404
LAIR1	P4	3.11752	3.44535	3.64249	3.7954	4.36465
LGALS3BP	P4	1.84468	2.37387	2.35472	2.64719	3.08911
MAVS	P4	2.04151	2.65651	2.89778	2.58034	3.18911
MDM4	P4	3.02693	3.64199	3.5831	3.58053	4.0432
MEIS1	P4	1.57281	2.00904	2.25768	2.2326	2.62152
MPEG1	P4	0.904797	1.39682	1.41214	1.68532	2.15343
MRPL38	P4	1.42148	1.67693	1.94524	2.02723	2.6645
MSL1	P4	2.2774	2.75117	3.20538	2.49387	3.28457
NME3	P4	0.158129	0.829801	0.801551	0.836089	1.46932
NR1H2	P4	0.101693	0.384278	0.797191	0.78664	1.10182
P2RX1	P4	1.59262	2.17536	2.08955	2.47275	2.74671
PCED1A	P4	1.62073	2.09726	2.44256	2.27706	3.00428
PIK3R1	P4	2.14445	2.51671	2.56425	2.85511	3.33197
PKD2	P4	1.66067	2.28604	1.9205	2.44071	2.66074
PRKY	P4	-0.270014	0.272583	0.151052	0.411347	0.854832
PRPF6	P4	1.96298	2.56586	2.47436	2.53687	3.21709
PSMB10	P4	2.87337	3.24008	3.84427	3.48347	3.88185
QSOX1	P4	0.836843	0.681974	1.33441	1.4687	1.89839
RAB13	P4	0.991257	1.75045	1.44973	1.7602	2.15919
RBPMS	P4	1.74213	2.04275	2.11721	2.52431	2.8317
RNASET2	P4	2.41207	2.92344	3.25831	3.08924	3.54835
RNF213	P4	2.89018	3.46558	3.31571	3.53683	4.05646
RPARP-AS1	P4	0.894407	1.49442	1.39986	1.78045	2.01799
S100A8	P4	-0.256758	-0.0640121	0.202459	0.332453	0.922937
SAMD9L	P4	1.27155	1.88869	1.71607	2.14844	2.35488
SH3GLB2	P4	-0.141115	0.402191	0.271638	0.498081	0.862192
SLC17A9	P4	1.92264	2.30989	2.35432	2.7267	2.92852
ST6GALNAC6	P4	0.415649	0.919226	0.939059	0.822776	1.47905
TCIRG1	P4	1.15317	1.86298	1.52705	1.94821	2.4941
TLE3	P4	1.27205	1.79466	2.14593	1.72418	2.46304
TSPAN32	P4	1.95016	2.40645	2.70934	2.4728	2.97752
TXNIP	P4	3.79726	4.1848	4.71243	4.61665	4.80465
VAMP2	P4	-0.0109123	0.524521	0.621364	0.62375	1.25304
WDFY4	P4	1.69175	2.24842	2.28244	2.07143	2.7989
ZNF397	P4	1.168	1.37597	1.77735	1.80022	2.18948
PSPH	P4	3.87308	3.23449	4.24714	3.9669	3.84377
NEK9	P4	2.45268	2.14056	2.70454	3.27472	3.0157
NFE2L3	P4	0.353416	-0.0561344	0.595361	0.967105	0.744024
CENATAC	P4	6.373	6.32954	6.68625	6.84889	7.33467
MAN1A2	P4	2.46309	1.99079	2.22245	2.80658	3.043
MED24	P4	1.21405	1.09848	2.07399	1.54055	2.18425
MSRB3	P4	3.51405	2.78202	3.08929	3.76253	3.96559
TMEM107	P4	1.34008	0.853009	1.51424	1.56085	2.11618
ZBTB8A	P4	1.26948	0.973693	1.89942	1.85332	2.21635
RPS14P3	P5 (n=125)	1.81295	2.08757	2.85954	1.75477	3.56191
ADAM8	P5	0.0593214	0.317639	0.336035	0.538249	1.31466
ARHGEF1	P5	1.00074	1.5851	1.60984	1.38142	2.22073
BABAM2-AS1	P5	0.995913	1.77572	1.23768	1.11165	2.62154
BTG2	P5	-0.349912	0.24306	0.269697	-0.131905	0.808406
C5AR2	P5	-0.255413	-0.09276	0.13789	-0.045104	0.924901
CENPT	P5	0.740755	1.2173	1.17067	1.02057	2.08331
CIAO3	P5	-0.86909	-0.557887	-0.50641	-0.660354	0.165085
CLEC7A	P5	-0.846536	-0.852451	-0.863697	-0.849244	0.217912
CNKSR3	P5	0.474316	1.3157	0.877251	0.565095	2.14579
COL27A1	P5	0.0360751	0.258639	0.518926	0.723959	2.0442
COL6A2	P5	1.09418	0.80534	1.02203	1.38455	2.17438
CTSZ	P5	0.532142	0.899071	0.551264	0.576016	1.71057
DOCK10	P5	1.42718	1.68808	1.60995	1.58286	2.45954
EEF2	P5	5.62697	6.18027	5.97914	5.78116	6.90534
EXOG	P5	0.477303	1.00998	0.653592	0.91438	1.57849
FAM43A	P5	-0.613445	-0.606504	-0.334652	-0.36763	0.661883
FGF13	P5	-0.177226	0.0067811	0.248635	0.0770236	1.16932
FRRS1	P5	-0.311006	0.0931729	0.3303	-0.0721881	0.87467
GAS2L3	P5	-0.627936	-0.278771	-0.427584	-0.0933173	0.380969
GCNT2	P5	-0.233128	-0.365414	-0.153182	-0.0124935	0.791255
GRINA	P5	-0.0411678	0.146861	0.446671	0.417015	1.38063
GTPBP6	P5	0.748295	1.10574	0.674915	1.04654	1.94274
GUSBP11	P5	0.921021	1.43018	1.40297	1.27581	2.04799
H3P6	P5	0.478274	0.490892	0.516229	0.494629	1.67142
HMGA1	P5	4.33215	4.97382	4.35417	4.21605	5.44032
IKZF3	P5	-0.277797	0.255437	-0.0857176	-0.0717278	0.888359
KIF27	P5	-0.139767	0.0870569	0.269753	0.0909198	0.866562
KLRD1	P5	0.684438	0.868494	1.35243	0.618023	1.75982
LAPTM5	P5	2.93524	3.61167	3.92057	3.2354	4.40577
LDLR	P5	0.809362	1.06537	1.2792	0.967269	1.93678
LILRA4	P5	-0.330828	-0.153644	-0.118051	-0.0643015	0.893124
LOC100131257	P5	0.704754	0.74465	0.835697	0.644919	2.08456
LOC101929165	P5	-0.28388	0.0458851	-0.092124	-0.0781671	0.82384
LOC101929431	P5	-0.792461	-0.630088	-0.641707	-0.592641	0.265745
LOC107984974	P5	1.96261	1.76569	2.19092	1.75736	3.11245
LOC284454	P5	0.600791	0.535038	1.174	0.377569	1.6225
LPP	P5	1.74183	1.93971	1.62827	2.31523	2.75729
LRRC7	P5	0.0686366	0.141971	0.381115	0.397168	1.29838
LRRK1	P5	0.558099	0.771587	0.822727	0.980185	1.65168
LYZ	P5	2.14278	2.35608	2.6186	2.18398	3.40163
MANSC1	P5	0.529848	0.676044	0.767531	0.644706	1.59748
MFSD4B	P5	-0.0273976	0.472452	0.596917	0.216075	1.11211
MGAT4C	P5	-0.583502	-0.426321	-0.41141	-0.396828	0.419227
MICAL1	P5	2.12507	2.35199	2.77499	2.58512	3.39673
MMP28	P5	-0.22925	0.273393	0.370381	-0.00773205	0.838229
MSTO1	P5	0.287501	0.618233	0.638692	0.816882	1.44978
MXD3	P5	1.22472	1.31581	1.6171	1.45766	2.28941
PAK4	P5	0.424272	0.356462	0.420422	0.399903	1.471
PGGHG	P5	-0.201104	0.233555	0.242413	0.0349188	0.912042
PIM3	P5	0.595722	0.94065	0.805328	0.999116	1.59826
POM121C	P5	0.825667	1.01708	0.794125	0.645026	1.94594
PPARGC1A	P5	-0.379932	-0.0144029	-0.157281	-0.174233	0.745706
PTPRS	P5	-0.0696629	0.16948	0.422742	0.211328	0.930828
RABL2B	P5	-0.651087	-0.521967	-0.25222	-0.441157	0.361334
RETREG3	P5	0.676829	1.06425	0.855361	0.966339	1.73408
RMDN3	P5	1.4954	1.93257	1.86031	1.72129	2.52576
RPL21	P5	3.51221	3.40028	4.04287	4.01433	4.94017
RPLP0P2	P5	0.69103	0.857146	1.08043	0.73733	2.13097
RPS18P9	P5	2.02171	2.00574	2.84208	2.36627	3.80825
SCRG1	P5	0.154225	0.445354	0.127894	0.518751	1.32854
SEPTIN9	P5	2.03388	2.22465	2.74058	2.11553	3.12657
SERPINF1	P5	0.475865	0.655845	0.698743	0.502073	1.51893
SGF29	P5	0.723734	0.977955	0.695726	0.54187	1.73137
SLC35D2	P5	-0.97691	-0.653723	-0.410922	-0.77149	0.410066
SLC4A2	P5	0.364702	0.63825	0.300764	0.718275	1.37408
SLC4A8	P5	-0.489997	-0.307645	-0.319847	0.0923928	0.705503
SMARCB1	P5	0.847004	1.43155	1.52841	0.960481	2.0577
SMIM14	P5	0.877811	1.39348	1.3291	1.1508	2.11814
SPIB	P5	0.879114	1.08222	1.24563	0.910425	2.00191
SRGAP1	P5	-0.559325	-0.227959	-0.168579	-0.0271531	0.722336
SSTR2	P5	-0.711404	-0.392988	-0.525529	-0.541767	0.290134
SUN2	P5	1.73609	1.95912	2.00934	2.07816	2.76001
TEPSIN	P5	0.613889	0.502439	0.928468	0.900214	1.61458
TGFBI	P5	-0.251393	0.229036	0.0309743	0.0124238	0.874986
TLE5	P5	2.96522	3.4545	3.13	3.15586	4.09581
TLN1	P5	2.24877	2.77682	2.719	2.41713	3.47242
TRAF3IP2-AS1	P5	0.832488	1.05544	1.12924	1.19041	1.8724
TRIM72	P5	-0.0329511	0.196092	0.247559	0.059976	1.06103
TRO	P5	0.652	0.962295	1.04005	1.0701	1.83129
TSIX	P5	-0.223362	-0.01251	0.00759072	-0.00971833	0.935537
UGDH-AS1	P5	0.648288	1.01169	0.678912	1.00916	1.7234
VPS53	P5	1.24911	1.83966	1.55847	1.38988	2.38809
WAS	P5	0.495082	0.966922	0.703291	0.510903	1.50938
XAF1	P5	2.20668	2.46876	2.53397	2.63298	3.48549
ZBTB37	P5	0.958823	1.37868	1.1323	1.33075	1.96479
ZMIZ2	P5	1.02904	1.58203	1.36151	1.31613	2.30273
ZNF626	P5	1.17337	1.46617	1.22472	1.32866	2.23396
CEP68	P5	1.30323	1.10628	1.31739	1.53038	2.27795
LOC100128288	P5	-0.291151	-0.459678	-0.247702	-0.421117	0.650697
PRSS57	P5	2.37878	2.13209	2.26227	2.31997	3.24595
PRXL2C	P5	0.420027	0.247335	0.952296	0.251563	1.27059
RPS9	P5	5.46154	5.29793	6.24611	5.43152	6.39496
RPSAP58	P5	0.697613	0.564219	0.968579	0.955659	1.65631
SLC25A16	P5	1.08855	0.759039	0.803167	0.997749	1.85663
VPS41	P5	2.06789	1.55896	1.53827	1.97734	2.69676
ADCY3	P5	1.40532	1.52033	1.20009	1.67883	2.27858
ATP13A2	P5	0.551879	0.0778771	-0.0418312	0.3565	1.03651
CAVIN1	P5	2.25418	1.99735	1.80798	1.97172	2.93789
DSTYK	P5	0.535301	0.630394	0.248922	0.880763	1.3157
FXYD6	P5	1.08562	1.12341	1.02391	1.41509	2.06913
GNAI2	P5	3.96624	4.22697	3.766	4.04076	4.84585
ISYNA1	P5	2.18287	2.44172	1.9775	1.66535	3.01427
LINC00506	P5	1.38974	1.72534	1.12497	1.3116	2.26438
ME3	P5	0.853028	0.8742	0.316614	0.298194	1.36687
MRPL23	P5	1.38315	0.833146	0.580967	0.559685	1.7659
NABP2	P5	1.4986	1.09321	0.932441	1.29079	1.94586
OXLD1	P5	0.804073	0.969296	0.768091	0.656144	1.78661
RPAP2	P5	2.42315	2.53966	2.19068	2.32462	3.19368
SASH3	P5	2.80008	3.16056	2.60986	2.90893	3.65613
SDR42E1	P5	0.0538654	0.353589	0.00652179	-0.0108072	1.00821
SLC31A1	P5	0.657643	0.902372	0.369021	0.755412	1.59711
SPATA20	P5	1.10241	1.16217	0.608071	1.01509	1.82
AKNA	P5	1.52112	1.87282	1.6121	1.29065	2.33038
CES2	P5	0.403494	0.558686	0.291755	0.0860896	1.08638
ERO1B	P5	0.916735	1.16373	0.943276	0.730379	1.76331
FLNA	P5	1.306	1.22122	1.5565	0.981977	2.07264
KCNJ15	P5	1.32445	1.17144	1.22386	0.969697	2.15949
NFX1	P5	1.98387	1.82828	1.74582	1.66894	2.70129
PHAX	P5	1.84846	1.80157	2.42274	1.69309	2.72903
PPDPF	P5	1.43032	1.37665	1.03814	0.738271	1.98043
ZFYVE19	P5	0.7384	0.947188	1.01386	0.735473	1.73623
ZNF383	P5	0.899841	0.957695	0.85694	0.717491	1.72286
ZNF791	P5	1.26999	1.25954	1.17907	0.837049	2.02425
ZNF850	P5	0.535647	0.789221	1.05099	0.342222	1.4528

### Sheet: Table S5B_GeneEnrich_HSC_W1-5
Table S5B. Gene set enrichment analyses (HSC_W1-5)
term	category	gene.cluster	genes	r	adj.p.hyper.enri
RNA binding (GO:0003723)	molecular_function	P1	ANXA1|MPHOSPH6|PRDX1|RPS26|SRRM1|MRPL1|RBM7|THRAP3|ANXA2|H4C3|HSPD1|LGALS1|LSM5|MRPS18C|SLIRP|SNRPF|SNRPG|DDX46|MRPL9|MRPL58|HMGN5|RPL38	22	0.000970261
NAKAJIMA_MAST_CELL	GSEA_c2.ChemGenPerturbations	P1	PRDX1|PRG2|HPGDS|TIMP1|RGS10	5	0.000103538
WONG_MITOCHONDRIA_GENE_MODULE	GSEA_c2.ChemGenPerturbations	P1	SDHB|MRPS18C|NDUFS5|UQCRQ|PPIF	5	0.0310442
HAY_BONE_MARROW_ERYTHROBLAST	GSEA_c8.CellType	P1	RPA3|GINS2|MRPL1|PSMA4|HACD3|HSPA4|HSPD1|PTTG1|RALBP1|LSM5|MCM10|MRPS18C|NDUFS5|SLIRP|SNRPF|SNRPG|UQCRQ|MRPL58|HMGN5	19	6.64493e-06
response to interferon-gamma (GO:0034341)	biological_process	P3	CD74|DAPK1|HLA-B|HLA-DPA1|HLA-DPB1|HLA-DRB1|HLA-E|IRF9|GBP4|HLA-A|CIITA	11	9.27279e-06
adaptive immune response (GO:0002250)	biological_process	P3	SERPING1|CD74|HLA-B|HLA-DOA|HLA-DPA1|HLA-DPB1|HLA-DRB1|HLA-E|HLA-A|IL27RA|PAG1|RNF168|RSAD2	13	7.2297e-05
antigen processing and presentation of endogenous antigen (GO:0019883)	biological_process	P3	CD74|HLA-B|HLA-DRB1|HLA-E|HLA-A	5	0.00016021
cytokine-mediated signaling pathway (GO:0019221)	biological_process	P3	INPPL1|BIRC3|CD74|CSF3R|HLA-B|HLA-DPA1|HLA-DPB1|HLA-DRB1|HLA-E|IRF9|NFKBIA|HLA-A|IL27RA|CIITA|LTB|RSAD2|STAT2	17	8.27222e-05
response to other organism (GO:0051707)	biological_process	P3	ICAM3|NOP53|SERPING1|BIRC3|CD74|DAPK1|HLA-B|HLA-DPA1|HLA-DPB1|HLA-DRB1|HLA-E|IRF9|NFKBIA|BNIP3L|CCDC186|GBP4|HLA-A|IL27RA|TPT1|CIITA|RSAD2|STAT2	22	0.00016021
immune system process (GO:0002376)	biological_process	P3	AGO1|ICAM3|INPPL1|NOP53|SERPING1|BIRC3|CD74|CSF3R|DAPK1|HLA-B|HLA-DOA|HLA-DPA1|HLA-DPB1|HLA-DRB1|HLA-E|IRF9|LST1|MECOM|NFKBIA|BNIP3L|GBP4|HLA-A|IL27RA|PAG1|AGO3|CIITA|FCGRT|LTB|RNF168|RSAD2|STAT2	31	0.000391412
innate immune response (GO:0045087)	biological_process	P3	ICAM3|SERPING1|BIRC3|CD74|DAPK1|HLA-B|HLA-DPA1|HLA-DPB1|HLA-DRB1|HLA-E|IRF9|GBP4|HLA-A|CIITA|RSAD2|STAT2	16	0.000925713
immune system process (GO:0002376)	biological_process	P4	CD48|HLA-H|IFI44|IFI6|IRF7|MDK|MX1|MZB1|PRSS2|HHEX|HLA-DQA1|HLA-DQB1|HLA-DRA|IFI44L|TAPBP|VPREB1|ANPEP|CTC1|DPP7|FNIP1|GTPBP1|GZMB|HLA-DMB|HLA-F|IGLL5|ITGAL|JAML|JCHAIN|LAIR1|MAVS|MEIS1|MPEG1|NR1H2|P2RX1|PIK3R1|PSMB10|QSOX1|RNASET2|S100A8|TCIRG1|TSPAN32|VAMP2|WDFY4	43	9.76908e-08
interferon-gamma-mediated signaling pathway (GO:0060333)	biological_process	P4	HLA-H|IRF7|HLA-DQA1|HLA-DQB1|HLA-DRA|HLA-F|NR1H2	7	0.000828256
exocytosis (GO:0006887)	biological_process	P4	HLA-H|PRSS2|TMEM167B|TNFAIP2|ANPEP|DPP7|HLA-F|ITGAL|LAIR1|LGALS3BP|P2RX1|QSOX1|RAB13|RNASET2|S100A8|SLC17A9|TCIRG1|VAMP2	18	0.000879971
vesicle-mediated transport (GO:0016192)	biological_process	P4	HLA-H|MX1|PRSS2|TMEM167B|TAPBP|TNFAIP2|TSC2|ANPEP|ARHGAP27|CSNK1D|DPP7|ERGIC1|HLA-F|IGLL5|ITGAL|JCHAIN|LAIR1|LGALS3BP|NR1H2|P2RX1|PIK3R1|QSOX1|RAB13|RNASET2|S100A8|SLC17A9|TCIRG1|VAMP2	28	0.000944316
adaptive immune response (GO:0002250)	biological_process	P4	CD48|HLA-H|IRF7|HLA-DQA1|HLA-DQB1|HLA-DRA|HLA-DMB|HLA-F|IGLL5|JCHAIN|LAIR1|TCIRG1	12	0.0016855
leukocyte degranulation (GO:0043299)	biological_process	P4	HLA-H|PRSS2|ANPEP|DPP7|HLA-F|ITGAL|LAIR1|P2RX1|QSOX1|RNASET2|S100A8|TCIRG1|VAMP2	13	0.00270553
antigen processing and presentation (GO:0019882)	biological_process	P4	HLA-H|HLA-DQA1|HLA-DQB1|HLA-DRA|TAPBP|HLA-DMB|HLA-F|PSMB10|WDFY4	9	0.00270553
myeloid leukocyte mediated immunity (GO:0002444)	biological_process	P4	HLA-H|PRSS2|ANPEP|DPP7|ITGAL|LAIR1|MAVS|P2RX1|QSOX1|RNASET2|S100A8|TCIRG1|VAMP2	13	0.00285347
response to stress (GO:0006950)	biological_process	P4	CD48|HLA-H|IFI6|IRF7|MDK|MX1|HHEX|HLA-DQA1|HLA-DQB1|HLA-DRA|IFI44L|NEAT1|APOL3|COL5A1|CTC1|FNIP1|GZMB|HLA-F|IGLL5|ITGAL|JAML|JCHAIN|LGALS3BP|MAVS|MDM4|MPEG1|NR1H2|P2RX1|PIK3R1|PKD2|PSMB10|RBPMS|RNASET2|S100A8|TCIRG1|TSPAN32|TXNIP|MSRB3	38	0.0143522
antigen binding (GO:0003823)	molecular_function	P4	CD48|HLA-H|HLA-DQA1|HLA-DQB1|HLA-DRA|TAPBP|HLA-F|IGLL5|JCHAIN	9	5.44698e-08
peptide antigen binding (GO:0042605)	molecular_function	P4	HLA-H|HLA-DQA1|HLA-DQB1|HLA-DRA|TAPBP|HLA-F	6	5.78996e-06
MHC class II receptor activity (GO:0032395)	molecular_function	P4	HLA-DQA1|HLA-DQB1|HLA-DRA	3	0.023754
ZHENG_CORD_BLOOD_C10_MULTILYMPHOID_PROGENITOR	GSEA_c8.CellType	P4	MZB1|TNFAIP2|BAALC|ITGAL|JAML|JCHAIN|LAIR1|PIK3R1|RNASET2	9	3.746e-07
ZHENG_CORD_BLOOD_C8_PUTATIVE_LYMPHOID_PRIMED_MULTIPOTENT_PROGENITOR_2	GSEA_c8.CellType	P4	CD48|MZB1|GNG11|HLA-DRA|BAALC|ERGIC1|PIK3R1|RNASET2	8	3.14232e-06
ZHENG_CORD_BLOOD_C6_HSC_MULTIPOTENT_PROGENITOR	GSEA_c8.CellType	P4	HLA-DQA1|HLA-DQB1|HLA-DRA|NEAT1|TPM2|HLA-DMB|MEIS1	7	4.65152e-05
TRAVAGLINI_LUNG_NEUTROPHIL_CELL	GSEA_c8.CellType	P5	ADAM8|ARHGEF1|BTG2|C5AR2|CLEC7A|H3P6|PGGHG|SUN2|WAS|GNAI2|KCNJ15	11	0.00436546
TRAVAGLINI_LUNG_PLASMACYTOID_DENDRITIC_CELL	GSEA_c8.CellType	P5	PTPRS|SERPINF1|SPIB|TGFBI|ATP13A2	5	0.0410969
FAN_OVARY_CL13_MONOCYTE_MACROPHAGE	GSEA_c8.CellType	P5	CLEC7A|CTSZ|GRINA|HMGA1|LAPTM5|LYZ|PIM3|WAS|GNAI2|FLNA	10	0.0410969
TRAVAGLINI_LUNG_TREM2_DENDRITIC_CELL	GSEA_c8.CellType	P5	CLEC7A|COL6A2|CTSZ|GRINA|LYZ|RMDN3|SERPINF1|TGFBI|GNAI2|SLC31A1|FLNA	11	0.0410969
