## Supplementary material for "Multimodal Mapping of Human Lymphopoiesis Reveals B and T/NK/ILC Lineages are Subjected to Cell-Intrinsic *versus* Flt3L-Dependent Regulation": Table S6

### Sheet: Tabe S6A.DEGs_117hi_W1-5
Table S6A. Temporal variations of the gene expression profile of CD117hi LMDPs isolated from mice between week 1-5 after grafting (P1-5; 501 DEGs)
gene name	pattern	unf. LMDPs_W1	117hi_W2	117hi_W3	117hi_W4	117hi_W5
ACKR3	P1 (n=67)	2.6671	2.58058	2.636	2.84412	1.54025
ATP5F1C	P1	5.15161	4.0241	4.61616	4.43266	4.35526
ATP5MC3	P1	6.27045	5.53886	5.50587	5.01395	5.16663
CCDC167	P1	3.24191	2.09362	2.65339	2.43613	2.83475
CCNK	P1	0.0688228	-0.245745	-0.697453	-0.700152	-0.967501
CD3D	P1	1.39623	0.927888	1.06744	0.396909	0.379557
CHCHD7	P1	3.46252	2.45723	2.50065	2.32333	2.73057
CLIC1	P1	5.49803	4.06921	4.48164	4.13721	4.97937
COX8A	P1	5.5623	4.59443	4.4087	4.79708	4.84818
CXCL12	P1	3.76895	4.07195	3.43054	3.36614	1.91978
DANCR	P1	4.73881	4.16337	3.93184	4.12724	3.62179
DDX21	P1	4.70668	4.07605	4.38503	3.68867	3.92875
DNAJC7	P1	0.930596	0.169134	0.117866	0.104231	-0.338426
EEF1AKMT1	P1	2.6007	1.93975	1.40771	1.53808	1.53795
EIF3M	P1	4.16074	3.30673	3.16971	3.06122	3.69189
ENY2	P1	4.35987	3.24558	4.04809	4.0962	3.58494
EXOSC8	P1	3.05964	2.54388	2.29767	1.73591	2.70025
FABP5	P1	5.80011	4.93122	5.10564	4.76283	4.87494
FEN1	P1	3.62925	3.36589	3.39863	2.60979	3.31873
FKBP3	P1	2.99919	2.39624	1.74423	1.90589	1.82599
GTSF1	P1	1.54931	0.584709	0.616953	0.341836	0.375785
H1-3	P1	3.91887	3.16439	3.38142	3.06406	2.88331
H1-5	P1	3.26608	2.35795	2.23541	2.39521	2.15309
H2AC17	P1	2.29309	1.16156	0.44482	0.761112	0.907677
H3C4	P1	2.03408	1.04443	1.47932	1.10676	0.703121
H4C3	P1	6.64859	5.9463	5.86467	5.27892	5.43608
HEATR1	P1	1.40019	0.698924	0.455935	0.21158	0.38021
HELLS	P1	3.43381	3.38156	3.09886	3.68986	2.60773
HSPA8	P1	6.52018	5.87865	5.56929	5.296	5.99159
HSPE1	P1	6.11031	5.31372	5.46734	5.03986	5.158
LAMTOR2	P1	3.58025	2.42143	3.09542	2.91655	3.19574
LGALS1	P1	6.22039	5.34195	5.22176	4.92748	4.953
LSM3	P1	4.83097	3.68377	4.1143	3.92654	3.92201
MGST1	P1	2.35689	1.67293	1.56588	1.8758	1.29394
MRPL36	P1	3.54281	2.4729	2.64459	3.06917	2.56226
MRPL57	P1	5.62077	4.7115	4.9899	4.45859	4.76446
MRPS18C	P1	3.34669	2.42397	2.34701	2.05577	2.25984
MRPS33	P1	3.74663	3.01493	2.61089	2.96546	2.65455
MT2A	P1	4.21362	3.61589	3.25593	3.23065	2.80864
MTCH2	P1	3.94503	3.21416	3.17168	2.88042	3.13099
NDUFB3	P1	5.01857	4.31385	4.36508	4.00742	4.18137
NDUFC1	P1	5.13631	4.38072	4.61927	4.24094	3.99862
NOP10	P1	4.99003	3.92395	4.4194	4.0866	3.90892
PDIA3	P1	3.69897	2.51152	2.93501	2.66023	3.17295
PFDN4	P1	3.81032	3.02588	3.2959	3.03053	2.77635
PLP2	P1	2.51499	1.60306	1.25528	1.59168	1.47133
PPIB	P1	3.04557	2.00059	2.62197	2.26818	2.23413
PRDX1	P1	5.04288	3.37257	3.66651	3.63967	3.91601
PSMA2	P1	5.52467	4.60108	4.70193	4.44651	4.60784
PUM3	P1	3.56227	2.87422	2.75506	2.44029	2.53101
RPS26	P1	5.39517	4.7047	4.38558	4.31799	4.98246
S100A11	P1	3.88665	3.16543	2.87685	3.14702	3.33819
S100A7	P1	2.12447	1.67172	1.77606	1.64676	1.01541
SEM1	P1	5.88065	5.44473	5.31945	5.14933	4.87695
SLIRP	P1	5.62499	4.70758	4.95017	4.56036	4.40316
SNHG19	P1	3.9381	3.31086	3.32236	2.71983	2.95801
SNRPD1	P1	5.89419	4.7668	5.36032	4.93675	5.02739
SNRPG	P1	6.08047	5.21	5.33133	5.11326	4.91476
TAF9	P1	3.73092	2.99129	3.04506	2.96467	2.71601
TMEM14B	P1	4.12917	3.61662	3.48037	3.06867	3.29041
TMSB4X	P1	8.35592	7.21934	7.82178	7.76939	7.9052
TPR	P1	4.15836	3.81679	3.48418	3.57628	3.08132
TRMT10C	P1	3.22136	2.96728	2.26484	2.50661	2.04806
TUBA4A	P1	1.43037	0.232194	0.710574	0.975626	0.785577
TXNDC17	P1	4.51994	3.85869	3.69876	3.38428	3.43476
UTP11	P1	2.84208	2.31313	2.22863	1.73104	2.42167
XIST	P1	1.29382	1.78366	1.25901	1.39451	0.599976
ADGRG1	P2 (n=78)	2.48096	3.47402	2.18703	2.67077	3.02753
ANP32A-IT1	P2	-0.333449	0.7495	0.0888114	0.143911	-0.101133
ARL10	P2	-0.235742	0.604226	0.405	0.128469	0.866133
AURKB	P2	3.37365	3.78437	3.0567	2.87651	3.87992
B3GAT3	P2	0.789878	1.55395	1.57564	1.3265	2.20564
BIN1	P2	1.06861	1.70602	1.20733	1.26154	2.15425
BRAT1	P2	0.855908	1.87936	1.47951	1.17555	1.56844
C1QTNF4	P2	1.38459	1.86461	1.41418	1.15163	2.23635
CAPN1	P2	0.564454	1.30438	1.46809	1.02045	1.78957
CDC25B	P2	1.25897	2.40189	2.00632	1.39377	1.98362
CENPE	P2	2.76182	3.06531	2.06274	2.8037	2.79329
CHAMP1	P2	0.783152	1.80653	1.13343	0.911354	1.36314
CHASERR	P2	1.72076	2.61315	2.7358	2.10588	2.84714
CNKSR3	P2	0.603775	1.26078	0.653614	0.466026	1.51251
CST3	P2	1.69517	2.56297	2.38283	2.39501	3.19932
CYTH1	P2	0.860676	1.56294	1.12217	1.17457	1.96941
DIPK1B	P2	1.53797	2.53994	2.67878	1.8085	2.65512
DLGAP5	P2	2.38667	2.59452	1.40493	2.05483	2.28618
EIF5A	P2	2.80174	2.89081	2.94137	2.22664	3.26334
EPN1	P2	0.205808	0.839742	0.576714	0.337688	1.32328
FASTKD1	P2	1.53374	2.55733	1.62459	1.94352	1.66147
FOXM1	P2	1.97237	2.75838	2.24229	2.32282	3.03734
FUS	P2	4.0976	4.82806	4.75587	4.54081	5.13481
GTPBP6	P2	0.723138	1.80255	1.38771	0.944184	1.4332
HLA-C	P2	3.64127	4.4248	4.03571	3.99297	4.75604
HMGA1	P2	4.53505	4.95172	4.86175	4.08653	5.52152
IRF1	P2	2.81614	3.54662	3.55678	3.0364	3.83156
ITM2C	P2	3.88344	4.59824	4.46711	4.21934	5.03629
KANSL1	P2	1.35125	2.37091	1.76902	1.93082	1.87598
KCNJ15	P2	0.781241	1.45324	1.15576	0.844085	1.7939
KCNQ1OT1	P2	2.81625	3.77169	2.5171	3.50675	3.78743
LINC01000	P2	0.666211	2.3118	1.57608	1.17253	1.75954
LRCH3	P2	1.33172	2.33878	1.55616	1.60432	1.90737
LUC7L	P2	1.82016	2.37739	1.86801	1.26998	2.33397
LY6E	P2	2.79108	3.6196	3.42072	3.24604	4.03821
LYL1	P2	1.48375	2.17143	2.27667	1.81751	2.63868
MAB21L3	P2	1.59245	2.3767	1.31769	1.90001	2.25746
MAP4K1	P2	1.74158	2.33573	2.24557	2.12745	2.7989
MFAP1	P2	2.13306	2.16063	1.44479	1.07873	2.03757
MIDN	P2	0.457181	1.16783	0.98937	0.935666	1.68154
MTA1	P2	1.61518	2.73179	2.43235	2.2143	2.88518
MTA2	P2	1.18624	1.62078	1.38827	0.913445	2.23211
MXD3	P2	0.814183	2.0106	1.72823	1.35208	2.27446
NCKAP1L	P2	2.64314	3.40977	3.01296	3.26863	3.71628
NKIRAS2	P2	0.806213	1.4804	1.27762	1.03988	1.83574
ORAI2	P2	2.22935	3.14802	2.76103	2.82594	3.33863
OTUD5	P2	1.36769	1.54697	1.91906	0.830865	1.56898
PABPC1L	P2	0.99135	1.75411	1.36303	1.50453	2.01685
PARP14	P2	2.60231	3.55703	2.96575	3.2744	3.66705
PCGF3	P2	1.28225	2.38896	1.93795	1.8755	2.10005
PDAP1	P2	2.48031	3.61456	3.28075	3.07687	3.09609
PLEKHJ1	P2	1.56727	1.66681	2.13543	1.07695	2.12976
PMVK	P2	1.61619	1.45979	1.26726	0.811195	1.94873
POLH	P2	1.16722	1.84202	1.19758	0.891691	1.90137
PRR11	P2	2.15881	3.28318	2.75439	2.50694	3.23522
PTPN7	P2	2.67441	3.18235	2.57832	1.8248	2.8926
RGL2	P2	1.75585	2.64048	2.00867	2.26306	2.80495
RTL10	P2	0.902675	1.9361	1.46488	1.57618	2.14678
RYK	P2	0.786693	1.83374	1.142	0.644138	1.36254
SAC3D1	P2	0.455691	1.09709	0.632171	0.722829	1.5532
SEPTIN9	P2	1.80085	2.79887	2.33094	2.4917	3.05317
SLC35C2	P2	1.03188	1.83031	1.7438	1.38596	2.07696
SMARCB1	P2	0.90975	1.69902	1.30026	1.38295	1.95563
SPPL2A	P2	1.24123	2.06952	2.02754	1.46962	2.57082
SRRM2	P2	3.67578	4.48589	3.92172	4.0263	4.73035
SSNA1	P2	2.4686	2.83171	2.63952	2.21916	3.30067
ST3GAL1	P2	1.14849	2.00183	1.49929	1.70661	2.33638
TIMM44	P2	0.404436	1.32439	1.12206	0.27291	0.852713
TRABD	P2	1.17816	2.25472	1.47331	1.87871	2.23668
TRAF5	P2	1.58512	2.45449	2.10324	2.02425	2.62448
TRAK1	P2	1.50304	2.52675	1.82738	2.19997	2.11236
TYROBP	P2	0.594099	1.21508	1.16247	1.0268	1.68385
UBE2S	P2	1.27053	1.94898	1.39138	1.23307	2.31569
UBN1	P2	0.115874	0.874106	0.599653	0.554399	1.2983
XAF1	P2	2.36568	3.07453	2.88673	2.88747	3.55035
ZBTB25	P2	0.878864	1.88482	1.65834	1.18427	1.88161
ZNF333	P2	-0.512646	0.318068	0.0885642	0.11378	0.753009
ZNF791	P2	0.746758	1.43535	1.24633	1.12999	1.85115
AAK1	P3 (n=152)	1.19072	2.30169	1.82292	2.44832	2.16104
ABHD15	P3	-0.0556314	0.592752	0.857271	0.391129	1.14529
ACADVL	P3	3.19205	3.62277	3.77027	3.8592	4.26493
ACAP1	P3	2.06536	2.55991	2.56904	2.96799	3.25472
ANKRD11	P3	2.44787	3.44544	2.96881	3.47234	3.00809
APP	P3	2.24911	3.3257	3.18541	2.89844	3.43868
ARHGAP45	P3	1.74803	2.5828	2.57253	2.76193	2.86193
ARHGEF1	P3	0.874874	1.63095	1.57759	1.47669	1.88436
ATG16L2	P3	1.52214	2.05784	2.13226	2.20447	2.72176
ATP2A3	P3	2.59262	3.20651	3.35907	3.57296	3.65774
BAALC	P3	3.37058	3.91737	3.96071	3.95275	4.42516
BAHCC1	P3	2.45514	3.80949	3.55419	3.74041	3.89391
C11orf21	P3	1.44106	2.26203	2.10259	2.34105	2.6309
C2orf68	P3	1.75157	2.39835	2.28384	2.80919	2.74691
CALM3	P3	3.23496	3.72985	4.26882	4.17029	4.11461
CARD19	P3	1.22047	2.06826	2.26891	2.1944	2.34281
CBFA2T3	P3	2.28997	3.19241	2.71143	3.43949	3.38304
CCDC186	P3	0.654084	1.59953	1.07419	1.81244	1.45544
CD74	P3	6.90659	7.45418	7.92103	8.06083	8.19865
CDK5RAP3	P3	2.80216	3.28724	3.43798	3.40806	3.84436
CDKN1B	P3	1.57683	2.47236	2.1926	2.12147	2.58421
CEBPA	P3	0.387255	1.09742	1.22271	0.977681	1.41627
CHPF2	P3	0.485417	1.14765	1.05504	1.28963	1.50931
CHST12	P3	1.57966	2.44207	2.61876	2.35646	2.85313
CIZ1	P3	1.18506	1.62196	2.16478	2.09059	2.61644
CSF3R	P3	2.35796	3.56754	4.00919	3.38469	3.77006
CSNK1D	P3	1.57855	2.39173	2.18273	2.31832	2.74743
CYBC1	P3	1.51605	2.60312	2.16141	2.29357	2.69885
CYTH4	P3	1.33869	2.29971	1.8748	2.23213	2.85897
DBT	P3	0.739733	1.41176	1.18716	1.4026	1.83923
DCAF16	P3	1.94534	2.66493	2.59626	2.81826	2.96348
DEF6	P3	1.76229	2.81958	2.5418	2.91329	2.71564
DENND5A	P3	1.73481	2.41	2.49816	2.78871	2.53032
DNTT	P3	1.41615	2.22766	2.2595	2.69328	3.3038
EDC4	P3	1.12644	2.27518	1.98705	1.85808	2.23044
EPB41L4A-AS1	P3	1.42215	2.4407	2.00344	2.04593	2.10642
EPSTI1	P3	0.887898	1.47485	1.87366	1.46236	2.04656
ETS2	P3	3.20877	3.6306	3.80715	3.78058	4.24107
FAM117A	P3	1.45768	2.1132	2.76558	2.54163	2.30195
FAM193B	P3	0.798397	1.38518	1.33469	1.3543	1.90188
FAM78A	P3	1.51862	2.29304	2.09748	2.40836	2.72648
FEM1A	P3	1.01291	2.06341	1.64181	1.88926	2.22478
FLT3	P3	2.29768	3.04915	2.96531	3.43558	3.71095
FMNL1	P3	1.20164	1.93633	2.09464	1.77157	2.52888
FXYD6	P3	0.0882144	0.662666	1.08304	1.36506	1.28022
GK5	P3	0.522863	1.30888	1.13369	1.22798	1.54099
GNA15	P3	2.42247	3.052	3.15574	3.12267	3.50641
GNAI1	P3	1.6797	2.50837	2.51306	2.89396	2.87344
GOLGA8B	P3	1.02545	1.78303	1.61638	1.59018	2.06782
GUSBP3	P3	0.785481	1.97481	1.62684	1.76194	1.77582
GZMB	P3	-0.384661	0.369932	0.0664251	0.373888	0.666881
HEMGN	P3	1.03378	2.29946	1.94772	1.82053	2.27782
HLA-A	P3	4.34728	5.1401	5.44353	5.50483	5.915
HLA-B	P3	4.74595	5.40881	5.82728	6.27606	6.41936
HLA-DMB	P3	1.59953	2.12363	2.34017	2.52058	2.85079
HLA-DPB1	P3	3.79004	4.27387	4.76543	4.58618	5.12839
HLA-DQA1	P3	0.53915	1.24376	1.24604	1.7786	2.17345
HLA-DRB1	P3	4.1175	4.52219	5.20089	5.05336	5.31423
IDS	P3	0.86897	1.67946	1.45882	1.87541	1.74449
IFI6	P3	1.45641	1.64286	3.26078	2.46325	3.10858
IGLL1	P3	5.52433	6.27608	6.12216	6.6223	6.43993
IRF9	P3	0.534755	1.3882	1.55724	1.3638	1.96744
ITGAL	P3	1.5591	2.6748	2.44903	2.88335	3.22873
JAK3	P3	1.79821	2.61198	2.63443	2.77747	2.96922
KDSR	P3	1.18339	1.91555	2.31806	1.94964	1.99734
KRT10	P3	1.04136	1.40692	1.85642	1.94327	2.08986
LIMD2	P3	1.6122	2.18012	2.37028	2.24934	2.76036
LINC00342	P3	1.06299	2.14112	1.78501	1.86226	1.7391
LINC00504	P3	2.21327	3.26551	2.6825	2.959	3.17831
LOC150051	P3	2.90722	3.79644	3.96875	4.23293	4.28882
LRRC37A4P	P3	2.28542	3.28692	2.75305	3.10193	2.78605
LY75	P3	1.17107	1.71113	1.57526	2.16927	2.30705
LYZ	P3	1.75552	2.41316	2.90878	2.75538	3.34206
MADD	P3	1.6342	2.73843	2.40307	2.29829	2.55928
MAN2B2	P3	-0.0776133	0.341951	0.937111	0.540942	0.490061
MANBA	P3	1.34775	2.31701	2.27456	2.18655	2.48609
MDFIC	P3	1.59122	2.62399	2.28414	2.61302	2.41511
MDM4	P3	2.81144	3.64662	3.57806	3.60668	4.15714
MOB1B	P3	1.08919	1.62634	1.88528	2.53218	2.53348
MON1B	P3	0.993173	2.13295	2.02132	2.28565	2.18335
MOV10	P3	1.27734	1.83716	1.66702	2.14902	2.38818
MPEG1	P3	0.50405	1.21835	1.42596	1.20259	1.82614
MSI2	P3	3.43722	4.13724	3.84569	4.54566	4.37235
MUC2	P3	1.3912	2.44672	2.67509	2.54212	2.92461
MYO15B	P3	0.469949	1.13213	0.905505	1.36618	1.56301
NADK	P3	1.73728	2.45622	2.85501	2.19481	2.65555
NAPRT	P3	0.371004	0.547158	1.37887	1.06767	1.38264
NAV1	P3	0.512251	1.18015	1.18543	1.51534	1.2153
NBEAL2	P3	1.1159	2.00681	1.57622	1.8644	2.22655
NCAPH2	P3	0.769171	1.20928	1.42963	1.61304	2.04874
NDRG1	P3	0.119445	0.829222	1.19384	0.55806	0.9019
NEAT1	P3	3.05819	4.22187	3.53459	3.8943	4.30408
NFKBIA	P3	2.54202	3.21809	3.29917	3.82426	3.65027
NOC4L	P3	0.102331	0.725162	0.916836	0.989307	1.27555
NOP53	P3	2.69225	3.87648	4.00825	3.89586	4.38478
OGT	P3	3.35305	3.8346	4.04352	4.12927	4.41919
P2RY8	P3	2.22161	2.75372	3.16773	3.03745	3.34759
PAN3	P3	2.62004	3.10978	3.4497	3.66643	3.5242
PAXX	P3	1.07263	2.22695	1.25278	2.07782	2.39173
PBXIP1	P3	0.941666	1.82816	2.30831	1.74511	2.03512
PCED1A	P3	1.23575	1.9798	2.08586	2.3495	2.76044
PDLIM2	P3	0.673546	1.07388	1.17257	1.58617	1.70436
PNRC1	P3	2.05553	2.66286	2.4726	3.08528	3.12172
POGZ	P3	1.63455	2.59164	2.21145	2.6043	2.67092
POLE	P3	2.22572	3.26352	3.05009	3.42192	3.24841
PXDN	P3	0.526374	1.34521	0.980626	1.61976	1.30884
RASAL3	P3	1.37403	1.8006	2.11652	2.30043	2.39008
REC8	P3	1.29826	1.89039	2.01033	1.95309	2.32342
RNF149	P3	0.463797	0.910976	1.20169	1.22044	1.60008
RNF44	P3	1.61571	2.67469	2.29051	2.5395	2.53774
RPS6KA5	P3	0.978663	1.963	1.9552	1.73358	2.14493
SAMD9L	P3	1.32888	2.07305	2.07631	2.25536	2.47433
SAP25	P3	0.17044	0.835149	0.794891	0.94415	1.42064
SATB1	P3	3.68486	4.28733	4.27482	4.73299	4.56897
SCARB2	P3	1.42388	1.71899	2.50954	2.42552	2.3708
SECISBP2	P3	1.13037	1.90677	1.8573	1.76582	2.33439
SERPINF1	P3	0.113975	0.750581	0.515544	0.740362	1.18947
SERPING1	P3	1.33802	1.74611	1.79796	2.25964	2.50655
SETD1A	P3	1.95511	2.35182	2.75954	2.62802	3.00271
SNX20	P3	1.24587	2.00154	2.14039	2.26947	2.18965
SOCS2	P3	1.82017	2.76395	2.60341	2.64312	3.05443
SPTBN1	P3	3.12129	4.0693	3.72952	4.25468	3.91043
STX16	P3	2.10567	2.87147	3.03972	3.19892	2.98611
SUGP2	P3	2.17363	3.39302	3.375	3.41054	3.39594
SUN2	P3	1.75677	2.47898	2.39454	2.36296	2.95451
SUZ12P1	P3	1.47592	2.41364	2.6784	2.24464	2.62528
TACC3	P3	2.11509	2.94079	2.74597	2.82718	3.17608
TAZ	P3	0.714396	1.36456	1.61603	2.13526	1.94726
TENT5A	P3	1.62004	2.31256	2.63238	2.22113	2.39473
TLE5	P3	2.55351	3.50409	3.50437	3.22295	3.57896
TMC8	P3	2.52335	3.55819	3.05962	3.62052	3.41658
TMEM30A	P3	1.45231	2.50484	1.98853	2.13945	2.3011
TNPO2	P3	1.67958	2.76888	2.39255	2.64548	2.58852
TRIM56	P3	2.26697	3.33592	2.96612	3.3302	3.40313
TRIOBP	P3	0.954574	2.08782	1.65624	1.75198	1.90792
TRIR	P3	3.24228	4.1985	4.34	3.8066	3.93907
TSC22D1	P3	1.99648	2.92948	2.17879	3.10194	3.21001
TSPAN32	P3	1.52593	2.38938	2.47227	2.64989	2.853
TSPOAP1	P3	1.29691	2.27584	2.21688	2.29565	2.5491
TXNIP	P3	3.05808	4.08892	4.49453	4.38232	4.4715
UBA7	P3	2.60831	3.35407	3.13959	3.5923	3.87362
VAMP5	P3	1.60629	1.87504	2.4016	2.30864	2.71136
VHL	P3	2.52799	3.37108	2.93556	3.5133	3.63169
WDR74	P3	3.70138	4.872	5.09505	4.59135	5.71201
ZC3H11A	P3	2.53246	3.57152	3.06822	3.28636	3.19774
ZFP36	P3	0.589463	1.0236	1.29421	1.39084	1.77439
ZFP36L2	P3	5.37279	6.02013	6.54227	6.50492	6.41296
ZKSCAN1	P3	2.37907	3.29343	2.99443	3.33462	3.4013
ZNF395	P3	2.01278	3.10242	2.51455	2.98876	2.70167
ZNF445	P3	1.15802	2.03515	2.22192	1.81643	2.44761
ZNF700	P3	1.0029	1.91173	2.01825	1.83847	1.62313
ZNF740	P3	0.550554	1.05764	1.77696	1.30485	1.64177
ARHGAP15	P4 (n=36)	2.47268	3.36881	2.90662	2.97797	2.35254
B3GNT2	P4	2.36099	2.61709	3.21254	3.41895	3.00014
BBX	P4	2.33409	3.08807	2.44467	3.36463	2.79175
BIRC3	P4	0.190308	0.219523	0.824153	1.49059	1.15998
BLNK	P4	1.20708	1.77079	1.85508	2.33161	1.9299
BNIP3L	P4	2.05848	2.44915	2.43662	3.08423	2.36487
BTG1	P4	1.68747	1.85816	2.31284	2.79299	2.61671
CCDC69	P4	1.56483	1.88163	1.89171	2.606	2.41808
CPA3	P4	-0.205448	-0.22435	0.864031	0.266535	0.0790038
CTSG	P4	1.07089	0.839891	2.02348	1.8828	1.71796
DCXR	P4	2.13189	2.36608	1.72805	2.83649	2.3818
DDAH2	P4	2.26531	2.50022	2.97333	3.31648	3.25604
DPYSL2	P4	2.16276	2.48408	2.79998	3.21105	2.88866
EXOC7	P4	1.65469	2.07238	1.33251	2.34048	1.99711
HJURP	P4	1.63149	1.97891	1.86481	2.74008	2.17012
HLA-DPA1	P4	4.21214	4.42548	5.01336	5.23699	5.17221
HLA-DRB4	P4	2.03957	2.51473	2.73936	3.42681	3.08928
INSIG1	P4	1.71116	1.42007	2.04818	2.80755	2.1335
LGALS3BP	P4	1.7832	2.04945	2.34363	2.95649	3.10968
METTL7A	P4	1.50997	2.20532	2.04562	2.53893	2.12966
MPO	P4	6.95109	7.58468	7.98406	7.77379	7.21572
NF1	P4	1.10099	1.79554	1.61108	2.12959	1.57593
NSUN5	P4	0.949503	1.24166	2.31606	1.4858	1.56088
OPHN1	P4	-0.414711	-0.363635	-0.283478	0.699906	0.345148
POLR1E	P4	1.39038	1.27119	0.833373	1.8707	1.32531
PRTN3	P4	1.13331	0.76491	2.99681	2.87949	1.55739
RAB31	P4	1.25384	1.5222	1.83733	2.58466	2.08398
SH3BP2	P4	0.944072	1.49328	1.35658	1.97052	1.69906
SMIM14	P4	0.912824	1.35846	1.24852	2.19875	1.87062
SRGN	P4	3.72624	3.42649	4.62862	4.71291	3.74324
SSH2	P4	1.39159	1.92167	2.15031	2.47033	2.0429
ST3GAL2	P4	1.34335	1.58617	1.73837	2.46411	1.85421
STK11IP	P4	0.945954	1.23621	0.838351	1.8967	1.5582
TNRC6C	P4	0.474756	1.11443	1.14994	1.52052	1.09928
ZNF317	P4	1.04817	0.805494	0.673273	1.83569	0.998223
ZNF652	P4	1.05885	1.96822	2.18646	2.47579	1.80941
ABHD17A	P5 (n=168)	-0.0469496	0.246997	0.255368	-0.142908	0.919333
ACOT9	P5	1.26784	0.911646	0.936737	1.34474	2.04575
ACY3	P5	1.88795	1.08537	1.85465	1.50666	2.30442
AKAP12	P5	-0.397654	0.0237944	-0.00223359	0.277017	0.758209
AKT2	P5	1.08544	1.61177	1.42304	1.7363	2.14074
ALDH2	P5	1.51158	1.71047	1.70431	2.17556	2.68375
ANPEP	P5	0.259557	0.756817	0.752826	0.61975	1.29507
AP1M1	P5	1.75172	2.28633	2.28866	1.89864	2.87586
APH1A	P5	2.45902	1.90365	2.18938	2.33714	2.98743
ARL2	P5	2.80241	2.04304	2.84053	2.19945	3.14394
ARL6IP4	P5	2.51472	2.54269	2.92746	2.88914	3.57726
ARMH1	P5	0.872213	1.05828	1.18242	1.77379	2.24085
AUP1	P5	2.66811	3.13399	3.15323	3.07802	3.74854
AXIN1	P5	0.460031	0.703634	0.261762	0.287476	1.32502
BABAM2-AS1	P5	0.634648	1.23046	1.15996	1.98942	2.56636
BAX	P5	0.437905	0.144765	0.734583	0.242653	1.50341
BRMS1	P5	0.976237	1.10656	1.13247	1.62818	2.04308
BST1	P5	-0.593591	-0.219177	0.0757722	-0.306932	0.416193
BST2	P5	2.10086	1.38958	1.87455	1.86009	2.91491
C5orf63	P5	-0.176302	-0.0838247	0.296916	-0.00572683	1.00319
CCDC85B	P5	0.057563	-0.0649041	0.346809	-0.117628	1.09746
CD79A	P5	1.17189	1.59317	1.40513	1.70878	2.26139
CD82	P5	0.953254	1.25826	1.74649	1.3397	2.08861
CDK10	P5	1.00004	1.4809	1.08616	1.19034	2.00928
CENATAC	P5	6.00331	6.04007	6.47648	6.37646	7.19002
CENPB	P5	0.0389844	0.503223	0.858487	0.565157	1.43805
CHD3	P5	2.59962	2.92139	2.29323	2.96844	3.34736
CHKB	P5	1.36839	1.9725	1.78999	1.95325	2.60331
CHMP1A	P5	1.7368	2.19057	2.35691	2.13601	2.88955
CLN6	P5	2.25458	2.48805	2.88143	2.60072	3.2855
COA8	P5	1.11965	1.33557	0.831482	1.3689	1.99745
COG4	P5	1.37519	1.58376	1.74041	2.0544	2.46522
COL27A1	P5	-0.152078	0.133754	0.17804	0.241204	1.57188
CTSZ	P5	0.280342	0.323054	0.542268	0.850836	1.35196
CYBA	P5	2.89048	2.59225	2.50016	2.56539	3.56275
DENND6B	P5	0.0782841	0.674015	0.353575	0.719225	1.16939
DNM2	P5	0.454172	1.07081	1.02385	1.11016	1.79571
DRAP1	P5	0.966006	1.08179	0.998804	0.752165	1.86274
DXO	P5	0.227686	-0.049342	0.683004	0.434598	0.971963
EEF2	P5	5.21917	5.79037	5.97514	5.67037	6.76621
EMID1	P5	1.09848	1.62137	1.15981	1.62167	2.19233
ENAH	P5	-0.750232	-0.602591	-0.521848	-0.17403	0.50772
ERGIC1	P5	2.08749	2.62809	2.2509	2.74727	3.31447
FBXO3-DT	P5	-0.531079	-0.124988	-0.226977	-0.206455	0.560336
FLJ44635	P5	0.0396717	0.621717	0.380727	0.648593	1.30808
FLNA	P5	0.804869	1.20528	1.31713	1.46077	2.31315
FZR1	P5	-0.308864	-0.0771005	0.13743	-0.146282	0.795549
GADD45GIP1	P5	1.76133	1.4433	1.28767	1.5124	2.34488
GANAB	P5	0.980323	1.26316	1.05973	0.849475	1.97491
GATD1	P5	1.73929	1.92454	1.81798	1.93332	2.87353
GCSAML	P5	0.250775	0.457827	0.714901	0.595212	1.3751
GET3	P5	0.138744	-0.165133	-0.059079	-0.0693501	0.940579
GRN	P5	1.12634	1.77626	1.80057	1.38169	2.52986
GUSBP11	P5	1.22126	1.21475	1.6742	1.2408	2.25957
GYPC	P5	3.06873	2.97442	3.30459	3.11964	4.04686
H1-10	P5	1.97953	2.74086	2.5322	2.59062	3.81783
H3P6	P5	0.294873	0.274094	0.507558	0.70284	1.39454
HERC4	P5	1.2957	1.5281	1.78483	1.84223	2.32936
HLA-DOA	P5	1.13722	1.18088	1.56584	1.81822	2.26105
HLA-DRB3	P5	2.26263	2.7855	3.04627	3.07262	3.73579
HLA-H	P5	1.07086	1.45937	1.55411	1.33693	2.72511
IFI35	P5	0.79924	1.19562	1.51658	1.2197	1.97704
IFI44	P5	1.62317	1.59327	1.64758	1.84207	2.79956
IFI44L	P5	1.21337	1.75571	2.83067	2.40761	3.41655
IL3RA	P5	0.107809	0.434622	0.484567	0.958655	1.23357
INKA1	P5	1.17891	1.0909	1.16407	1.25604	2.12092
IRF3	P5	1.65328	1.98381	1.93271	2.08101	2.75743
IRF7	P5	0.945593	1.52878	1.25634	1.73158	3.04363
ISG15	P5	0.235337	0.684794	0.750578	0.67354	1.24239
JAML	P5	1.12603	1.62411	1.83803	1.65205	2.35435
JCHAIN	P5	2.0413	2.27499	2.46605	2.77922	3.37738
KCNK17	P5	0.744754	1.11661	1.36826	1.41352	2.1689
KLRD1	P5	0.23503	0.811871	0.776661	0.87381	1.82146
LAIR1	P5	2.97333	3.46825	3.64484	3.52213	4.18874
LAPTM5	P5	3.14515	3.02289	3.13592	2.87743	4.087
LGALS9	P5	2.1336	2.72189	2.56727	2.64964	3.26618
LILRA4	P5	-0.515339	-0.0922128	-0.221902	-0.175828	0.574607
LINC02210	P5	0.0894057	0.239527	0.00852924	0.00535077	1.02747
LMNB1	P5	2.24876	2.15392	1.78773	2.74916	3.09745
LOC100131257	P5	0.358158	0.872959	0.659134	1.2084	1.97282
LOC107984974	P5	1.43322	1.81632	2.08129	1.59502	2.99168
MAN1B1	P5	-0.00717026	0.299313	0.112865	0.407808	1.03222
MARVELD1	P5	0.97286	1.31228	1.50984	1.49866	2.04689
MCTP2	P5	1.03192	1.34575	1.77873	1.49099	2.09145
MGMT	P5	0.2135	0.658316	0.397259	0.675903	1.32197
MGRN1	P5	-0.125606	-0.0301305	0.31662	0.0848331	1.18636
MICAL1	P5	1.67327	2.22336	2.55891	2.41089	3.30857
MOB3A	P5	0.76623	1.07435	1.45345	1.09598	1.96629
MX1	P5	1.56493	1.83847	2.79431	2.06544	3.49753
MZB1	P5	3.27481	3.71487	4.02765	4.11316	4.89508
MZT2B	P5	1.96144	2.15867	2.39826	2.18154	3.03551
NECTIN2	P5	0.670897	0.908466	0.405612	1.0876	1.52764
NIBAN3	P5	1.90707	2.14225	2.25019	2.70972	3.30323
NOP9	P5	0.851635	0.434829	1.20643	0.751536	1.48254
OAS1	P5	0.763169	1.12474	1.15315	1.09486	1.83924
OPA3	P5	0.247882	0.449593	0.77662	0.601569	1.3142
PARP10	P5	-0.376719	-0.120057	-0.155505	-0.230493	0.636547
PARP12	P5	0.687014	1.0904	1.0531	1.33731	1.85788
PBX2	P5	0.490324	0.822543	0.628716	0.808048	1.6582
PES1	P5	-0.128639	-0.0345738	-0.278018	0.449392	0.731074
PEX26	P5	1.77179	2.09293	2.27516	2.33486	2.8458
PIDD1	P5	-0.253341	-0.0191721	0.325779	0.438502	0.844079
PLD4	P5	0.550052	0.822282	0.745953	0.526749	1.65019
PLXND1	P5	1.15412	1.45953	1.71637	1.51248	2.4463
PPDPF	P5	0.63642	0.869556	1.53197	0.947799	1.63691
PRKCSH	P5	0.676871	1.00985	0.881893	0.976739	1.85609
PRSS2	P5	0.887971	0.99686	1.3424	1.61303	2.42746
PRSS57	P5	2.30498	2.23792	3.00978	2.95656	3.5166
PSMB10	P5	3.08983	3.40812	3.71511	3.5059	4.17892
PSMD3	P5	0.845792	1.38371	0.808358	1.14045	1.84978
PTPRD	P5	1.38037	1.28833	1.2005	1.67319	2.22221
QTRT1	P5	0.745124	0.786532	1.13516	0.934113	2.12455
RAB2B	P5	0.306259	0.733204	0.438091	0.423902	1.4167
RAB5C	P5	0.354235	0.810458	0.482803	0.984952	1.56257
RASSF1	P5	2.02511	2.63635	2.34479	2.74541	3.15922
RETREG3	P5	0.612265	0.929838	0.836056	1.20417	1.75116
REX1BD	P5	0.659461	1.16189	0.970246	0.838159	1.83999
RNF126	P5	0.349611	1.01859	0.386589	0.790692	1.47876
RNF41	P5	1.17552	1.38196	1.0812	1.44409	2.18527
RPL21	P5	3.32706	3.19845	3.17537	3.44361	4.64955
RPLP0P2	P5	0.428214	0.483199	0.836415	0.944903	2.26161
RPS14P3	P5	1.67031	1.68767	1.68061	1.69632	3.39348
RPS18P9	P5	1.56082	2.03779	2.28501	2.26855	3.54922
RPS6KA4	P5	2.00876	2.24012	2.43518	2.21257	3.03919
RPS9	P5	5.42463	5.21413	5.82297	5.54866	6.50188
RPSAP58	P5	0.924758	0.643621	0.752409	0.88475	1.71195
RUBCNL	P5	0.2848	0.756317	0.813102	0.957932	1.43131
S100A9	P5	-0.547544	-0.333758	-0.281743	0.161232	0.659067
SCMH1	P5	1.60426	1.71393	2.06355	2.25259	2.73016
SEC61A1	P5	1.63134	1.82156	1.75611	1.33479	2.64166
SGSM3	P5	0.387249	0.882626	0.643848	0.942516	1.49296
SLC25A29	P5	0.738695	1.18202	1.17623	1.52229	1.92325
SLC2A5	P5	1.4838	1.8709	1.96745	1.99828	2.59539
SLC35E3	P5	1.7942	2.0851	2.10293	1.53133	3.05838
SLFN13	P5	1.7014	2.02449	1.57282	2.2818	2.69112
SNHG7	P5	1.88625	2.52195	2.79127	2.47696	3.29093
SORBS3	P5	-0.485919	-0.273756	-0.362349	-0.37084	0.627476
SPIB	P5	0.529123	0.806397	1.02075	1.13348	1.59347
SPNS3	P5	2.18071	2.09509	2.68747	2.58068	3.28992
SREBF2	P5	1.7318	2.0024	2.26023	2.63445	2.97497
SRSF5	P5	3.98349	4.18397	4.44138	4.40928	5.09168
STAT2	P5	1.53504	1.60667	2.34259	1.87756	2.72518
STAT6	P5	2.55024	2.15056	2.73958	2.70381	3.30325
STK25	P5	1.76506	1.94266	2.33497	2.07028	2.82273
SYTL1	P5	1.73985	1.5437	1.62708	1.23686	2.35345
SZRD1	P5	1.89087	2.29729	2.63596	2.18791	2.97129
TADA3	P5	1.59764	1.87765	1.94696	1.39869	2.48812
TAF15	P5	2.81563	3.249	3.43583	3.39319	3.9268
TANC1	P5	-0.265796	0.11486	0.194336	0.280123	0.928323
TKT	P5	4.55992	4.18779	4.88192	4.9505	5.21269
TLE3	P5	1.09321	1.5321	1.90043	1.5597	2.2785
TNFAIP2	P5	1.20444	1.5191	1.05303	1.22925	2.07622
TNRC18	P5	1.09954	1.31552	1.44567	1.63863	2.1543
TRAPPC1	P5	1.93596	2.3176	1.67888	2.22085	2.8511
TRIM28	P5	3.55759	4.02321	4.18704	3.62874	4.88947
TRMT2A	P5	0.139777	0.440777	0.494376	0.96447	1.25671
TSIX	P5	-0.36849	-0.00155665	0.196354	-0.0721306	0.825788
TSPAN31	P5	0.473797	0.424119	0.144895	0.385554	1.17186
TXLNGY	P5	0.621197	0.76367	1.60233	1.13302	1.93991
UBE2M	P5	1.65255	1.48269	1.57271	1.30768	2.55868
UNC119	P5	0.58355	0.914392	0.487859	0.473485	1.57051
USF2	P5	1.54409	2.00953	2.07672	1.99543	2.55095
VSIR	P5	1.32265	1.59095	1.83249	1.78941	2.4405
WASH3P	P5	-0.144187	-0.0348151	0.193612	-0.0845812	0.952553
WDR90	P5	1.07117	1.56939	1.06371	1.36746	2.23087
ZNF101	P5	0.756542	0.971653	1.22227	1.27865	1.89238
ZNF26	P5	1.1216	1.51945	1.75542	1.91675	2.38703
ZNF428	P5	-0.205014	-0.266481	0.132464	-0.190252	0.813347

### Sheet: Table S6B_GeneEnrich_117hi_W1-5
Table S6B. Gene set enrichment analyses (CD117hi LMDPs_W1-5)
term	category	gene.cluster	genes	r	adj.p.hyper.enri
chromatin organization involved in regulation of transcription (GO:0034401)	biological_process	P1	H2AC17|H1-5|H4C3|H1-3|H3C4|TPR|HELLS	7	0.00751328
ribonucleoprotein complex biogenesis (GO:0022613)	biological_process	P1	MRPL36|NOP10|SNRPD1|DDX21|EIF3M|EXOSC8|HEATR1|UTP11|SNRPG|TAF9	10	0.0210304
regulation of gene expression, epigenetic (GO:0040029)	biological_process	P1	H2AC17|H1-5|DDX21|H4C3|H1-3|H3C4|XIST	7	0.0229485
ATP metabolic process (GO:0046034)	biological_process	P1	ATP5F1C|TMSB4X|COX8A|ATP5MC3|HSPA8|NDUFB3|NDUFC1|TPR	8	0.0229485
protein-containing complex subunit organization (GO:0043933)	biological_process	P1	MRPL36|SNRPD1|TMSB4X|H1-5|MRPS33|EIF3M|H4C3|HSPA8|MRPL57|MRPS18C|NDUFB3|CXCL12|H1-3|H3C4|NDUFC1|SNRPG|TAF9|TPR|HELLS	19	0.0427745
RNA binding (GO:0003723)	molecular_function	P1	ATP5F1C|LSM3|NOP10|PDIA3|PPIB|PRDX1|SNRPD1|TMSB4X|FKBP3|H1-5|RPS26|DDX21|EIF3M|EXOSC8|H4C3|HEATR1|HSPA8|HSPE1|LGALS1|MRPS18C|PUM3|SLIRP|UTP11|H1-3|SNRPG|TPR|TRMT10C	27	2.76912e-07
nucleic acid binding (GO:0003676)	molecular_function	P1	ATP5F1C|H2AC17|LSM3|NOP10|PDIA3|PPIB|PRDX1|SNRPD1|TMSB4X|EEF1AKMT1|FKBP3|H1-5|RPS26|DDX21|EIF3M|EXOSC8|FEN1|H4C3|HEATR1|HSPA8|HSPE1|LGALS1|MRPS18C|PUM3|SLIRP|UTP11|H1-3|H3C4|SNRPG|TAF9|TPR|TRMT10C	32	0.00452292
G2M_CHECKPOINT	GSEA_hallmark	P2	CDC25B|UBE2S|CENPE|AURKB|HMGA1	5	0.0473458
INTERFERON_ALPHA_RESPONSE	GSEA_hallmark	P2	HLA-C|IRF1|LY6E|PARP14	4	0.0473458
MITOTIC_SPINDLE	GSEA_hallmark	P2	BIN1|SAC3D1|SEPTIN9|CENPE|DLGAP5	5	0.0473458
INTERFERON_GAMMA_RESPONSE	GSEA_hallmark	P2	IRF1|LY6E|PARP14|SPPL2A|XAF1	5	0.0473458
immune system process (GO:0002376)	biological_process	P3	APP|CSF3R|CYBC1|ITGAL|MUC2|NOP53|TMEM30A|TRIM56|CD74|HLA-A|HLA-B|HLA-DRB1|IFI6|IRF9|LYZ|NAPRT|NDRG1|ZFP36L2|ARHGAP45|CBFA2T3|FLT3|HLA-DQA1|IGLL1|NFKBIA|PXDN|TSPAN32|CDK5RAP3|CEBPA|GZMB|HLA-DMB|HLA-DPB1|JAK3|LY75|MANBA|MOV10|MPEG1|NBEAL2|NCAPH2|RASAL3|RPS6KA5|SERPING1|SETD1A|ZFP36	43	0.00679175
myeloid cell differentiation (GO:0030099)	biological_process	P3	APP|CSF3R|CD74|HLA-DRB1|CBFA2T3|NFKBIA|CDK5RAP3|CEBPA|JAK3|MOV10|NBEAL2|SETD1A|ZFP36	13	0.0194334
interferon-gamma-mediated signaling pathway (GO:0060333)	biological_process	P3	HLA-A|HLA-B|HLA-DRB1|IRF9|HLA-DQA1|HLA-DPB1	6	0.0414823
peptide antigen binding (GO:0042605)	molecular_function	P3	HLA-A|HLA-B|HLA-DRB1|HLA-DQA1|HLA-DPB1	5	0.00469213
antigen binding (GO:0003823)	molecular_function	P3	HLA-A|HLA-B|HLA-DRB1|HLA-DQA1|IGLL1|HLA-DPB1	6	0.00946341
ZHENG_CORD_BLOOD_C6_HSC_MULTIPOTENT_PROGENITOR	GSEA_c8.CellType	P3	NEAT1|CD74|HLA-DRB1|ZFP36L2|HLA-DQA1|NFKBIA|TSC22D1|HLA-DMB|HLA-DPB1|SOCS2	10	3.44122e-07
FAN_OVARY_CL18_B_LYMPHOCYTE	GSEA_c8.CellType	P3	PAXX|CD74|HLA-A|HLA-B|HLA-DRB1|ANKRD11|HLA-DQA1|IDS|FMNL1|GNA15|GZMB|HLA-DMB|HLA-DPB1|LIMD2|RNF149	15	4.03089e-05
LIAN_NEUTROPHIL_GRANULE_CONSTITUENTS	GSEA_c2.ChemGenPerturbations	P4	CPA3|MPO|CTSG|SRGN	4	0.000189114
immune effector process (GO:0002252)	biological_process	P5	IFI44L|MX1|ANPEP|AP1M1|BST1|CTSZ|EEF2|FLNA|GRN|HLA-DRB3|HLA-H|IFI35|IRF3|IRF7|ISG15|KLRD1|LAIR1|LGALS9|MZB1|OAS1|PRSS2|PSMD3|RAB5C|S100A9|SLC2A5|STAT2|BST2|LAPTM5|CYBA|NECTIN2|SLFN13|TRAPPC1	32	6.93887e-06
leukocyte activation (GO:0045321)	biological_process	P5	ANPEP|AP1M1|BAX|BST1|CD79A|CTSZ|EEF2|GRN|HLA-DOA|HLA-DRB3|HLA-H|IFI35|JAML|LAIR1|LGALS9|MZB1|PRSS2|PSMB10|PSMD3|RAB5C|RNF41|S100A9|SLC2A5|VSIR|BST2|LAPTM5|CYBA|NECTIN2|TRAPPC1	29	0.000155279
cellular response to type I interferon (GO:0071357)	biological_process	P5	MX1|HLA-H|IFI35|IRF3|IRF7|ISG15|OAS1|STAT2|BST2	9	0.000155279
myeloid leukocyte activation (GO:0002274)	biological_process	P5	ANPEP|AP1M1|BST1|CTSZ|EEF2|GRN|HLA-H|IFI35|LAIR1|LGALS9|PRSS2|PSMD3|RAB5C|S100A9|SLC2A5|BST2|CYBA|NECTIN2|TRAPPC1	19	0.000700684
neutrophil degranulation (GO:0043312)	biological_process	P5	ANPEP|AP1M1|BST1|CTSZ|EEF2|GRN|HLA-H|LAIR1|PRSS2|PSMD3|RAB5C|S100A9|SLC2A5|BST2|CYBA|TRAPPC1	16	0.000875065
innate immune response (GO:0045087)	biological_process	P5	MX1|GRN|HLA-DRB3|HLA-H|IFI35|IRF3|IRF7|ISG15|JCHAIN|KLRD1|LGALS9|LILRA4|OAS1|PLD4|PSMB10|PSMD3|S100A9|STAT2|TRIM28|BST2|CYBA|NECTIN2	22	0.00126126
regulation of immune system process (GO:0002682)	biological_process	P5	BAX|BST1|CD79A|GCSAML|GRN|HLA-DOA|HLA-DRB3|HLA-H|IFI35|IRF3|IRF7|ISG15|JAML|KLRD1|LAIR1|LGALS9|LILRA4|MZB1|PSMB10|PSMD3|RNF41|VSIR|BST2|LAPTM5|NECTIN2|PTPRD	26	0.0238661
antigen processing and presentation of peptide antigen (GO:0048002)	biological_process	P5	AP1M1|DNM2|HLA-DOA|HLA-DRB3|HLA-H|PSMB10|PSMD3|CYBA	8	0.040987
ZHENG_CORD_BLOOD_C10_MULTILYMPHOID_PROGENITOR	GSEA_c8.CellType	P5	JAML|JCHAIN|KCNK17|LAIR1|MZB1|SLC2A5|SPNS3|VSIR|ACY3|TNFAIP2	10	3.07894e-06
FAN_OVARY_CL18_B_LYMPHOCYTE	GSEA_c8.CellType	P5	CD79A|CTSZ|GRN|IL3RA|IRF7|JAML|JCHAIN|LILRA4|MZB1|PLD4|RAB5C|SEC61A1|SPIB|LAPTM5|CYBA	15	0.000509248
TRAVAGLINI_LUNG_NEUTROPHIL_CELL	GSEA_c8.CellType	P5	ANPEP|BST1|H3P6|JAML|MGRN1|MZT2B|RAB5C|RUBCNL|S100A9|TLE3|VSIR|WASH3P|TKT	13	0.000791925
FAN_OVARY_CL13_MONOCYTE_MACROPHAGE	GSEA_c8.CellType	P5	ALDH2|BAX|CTSZ|FLNA|GRN|ISG15|JAML|LGALS9|RAB5C|S100A9|ACOT9|LAPTM5|CYBA|TRAPPC1	14	0.00179122
TRAVAGLINI_LUNG_PLASMACYTOID_DENDRITIC_CELL	GSEA_c8.CellType	P5	KCNK17|MZB1|NIBAN3|PLD4|SPIB|SPNS3	6	0.0092047
