## Supplementary material for "Multimodal Mapping of Human Lymphopoiesis Reveals B and T/NK/ILC Lineages are Subjected to Cell-Intrinsic *versus* Flt3L-Dependent Regulation": Table S7

### Sheet: Table S7A_DEGs_117int_W1-5
Table S7A. Temporal variations in the gene expression profile of CD117int LMDPs (LMPPs) isolated from mice between week 1-5 after grafting (P1-5; 612 DEGs)
gene name	pattern	unf. LMDPs_W1	117int_W3	117int_W4	117int_W5
MGST1	P1 (n=85)	2.35689	1.19318	0.934405	0.647109
PRDX1	P1	5.04288	4.3291	3.72333	3.77618
FABP5	P1	5.80011	4.88755	4.72675	4.37059
H2AZ1	P1	7.02658	6.11832	5.95818	5.89116
H4C3	P1	6.64859	6.12429	5.07851	4.97456
PTTG1	P1	4.60564	4.02167	3.44151	3.22437
LSM5	P1	4.96148	4.42507	3.77022	3.80298
MICOS10	P1	4.76952	4.0875	4.18379	3.75952
SLIRP	P1	5.62499	4.42372	4.58923	4.06106
SNRPF	P1	5.89226	5.19244	5.12	4.68039
SNRPG	P1	6.08047	5.26072	5.14886	4.86076
UQCRQ	P1	5.97027	5.44704	5.55274	4.9637
CCDC167	P1	3.24191	2.53263	2.16361	2.37202
PPIF	P1	3.26511	2.09656	2.23234	2.77341
HMGN5	P1	2.36861	1.63161	1.47399	0.839063
TUBA4A	P1	1.43037	0.596897	0.406516	0.530094
CBWD5	P1	3.97726	3.47945	2.79065	2.84557
CHCHD7	P1	3.46252	2.77008	2.15619	2.54629
EEF1E1	P1	3.35273	2.5367	2.38867	2.22168
H2AC17	P1	2.29309	0.758932	0.665826	0.268705
MRPL57	P1	5.62077	5.14304	4.85949	4.58282
MTHFD1	P1	4.82926	4.35495	4.22849	3.82559
ODC1	P1	4.06097	2.97653	3.04787	3.18256
PDIA3/GPR58	P1	3.69897	2.5201	2.96745	3.0181
HSPA8	P1	6.52018	5.71036	5.36554	5.85527
LSM3	P1	4.83097	3.82826	3.47628	3.58258
MRPL20	P1	3.63908	2.62565	2.39497	2.5442
MTCH2	P1	3.94503	2.5607	2.77369	3.08105
NHP2	P1	2.62265	2.05398	2.04287	1.43817
TXNDC17	P1	4.51994	3.63059	3.47406	3.15915
MRPL36	P1	3.54281	2.96662	2.46917	2.27328
NDUFC1	P1	5.13631	4.45952	4.85815	3.97588
RIDA	P1	1.62236	0.708903	0.765296	0.371972
MPO	P1	6.95109	5.83034	5.88817	5.8713
LAMTOR2	P1	3.58025	3.12845	2.54732	2.91763
PPIB	P1	3.04557	2.68543	2.10338	1.7668
SNRPD1	P1	5.89419	5.33085	5.10502	4.81488
EEF1AKMT1	P1	2.6007	1.3905	2.10881	1.57605
H1-5	P1	3.26608	2.58943	2.00971	1.63466
ATP5MC3	P1	6.27045	5.59192	5.26079	4.86374
DDX21	P1	4.70668	4.27787	3.87904	3.67668
HEATR1	P1	1.40019	0.916149	0.631491	0.16065
HSPE1	P1	6.11031	5.3306	4.95359	4.86638
H3C4	P1	2.03408	1.62925	1.56163	0.565239
MT2A	P1	4.21362	3.12111	3.55836	3.12527
ACOT7	P1	2.55056	1.53749	1.64187	2.0283
CCNB1	P1	3.40622	2.33568	2.31417	2.36462
CYCS	P1	4.88471	3.83353	3.95871	3.83607
IER3IP1	P1	3.54998	2.4896	2.91397	2.64565
MRPL21	P1	3.48228	2.42526	3.17168	2.63394
MTFP1	P1	1.86493	0.835053	0.888615	0.901653
NAA38	P1	5.23425	4.25584	4.11435	4.10998
SIGMAR1	P1	2.64555	1.77384	1.51051	2.13706
ATP5MF	P1	5.96815	5.42215	5.42106	4.94423
HMGB2	P1	6.62016	6.13691	5.7532	5.49387
RPL26L1	P1	3.32419	2.69385	2.36075	2.21083
TOMM5	P1	5.26135	4.59216	4.56363	4.11962
ZC3H15	P1	4.34375	3.68885	3.86441	3.20755
CD3D	P1	1.39623	0.905061	0.686463	0.0141812
RPA3	P1	4.50526	3.72249	3.40607	3.55934
RPS26	P1	5.39517	4.77805	4.36574	4.75689
TMEM126A	P1	2.85948	1.89504	1.76514	2.2362
GTF2A2	P1	3.89981	3.08226	2.88506	2.83115
LGALS1	P1	6.22039	5.38556	5.25794	5.02778
MRPS18C	P1	3.34669	3.00397	2.6072	2.32225
CLIC1	P1	5.49803	4.61282	4.37918	5.16959
FKBP3	P1	2.99919	1.99561	1.99396	1.83033
GTSF1	P1	1.54931	0.87406	0.764432	0.488058
ATP5PB	P1	4.88718	4.12348	4.29956	3.84137
PSMA2	P1	5.52467	4.7824	4.19234	4.74153
SNHG19	P1	3.9381	3.22755	2.92735	3.03647
TCP1	P1	4.22438	3.00527	3.40288	3.52435
TIMM10	P1	3.3537	2.24613	2.46181	2.63488
NOP10	P1	4.99003	4.06041	4.18859	3.9803
TIMM8B	P1	4.45472	3.8484	3.73963	3.26851
ATP5F1C	P1	5.15161	4.49076	3.95379	4.26538
TRIAP1	P1	1.99857	0.818066	1.04264	1.36261
NDUFAF4	P1	2.88388	2.26557	1.75835	1.76898
AASDHPPT	P1	2.69132	2.23976	2.45752	1.68029
ATP5MD	P1	5.92245	5.45548	5.3707	4.87491
MRPL32	P1	3.13085	2.5897	2.55967	1.93766
SS18L2	P1	3.4193	3.06149	3.08444	2.34458
SSBP1	P1	5.12749	4.66729	4.33064	4.02543
TMA7	P1	7.1401	6.65549	6.48833	6.09065
UQCR10	P1	5.97633	5.36244	5.06213	4.75602
CXCL12	P2 (n=25)	3.76895	3.75839	3.37512	2.11423
CENPF	P2	4.09938	4.52403	4.27385	3.46056
H4C5	P2	1.40542	2.49871	1.20081	0.588046
H1-2	P2	3.28913	3.66491	2.76148	2.33557
ATF7IP2	P2	0.0296869	1.11305	0.699204	0.495756
HBA2	P2	0.417693	1.5179	0.760802	0.979454
SNHG6	P2	4.9413	6.00468	5.58438	5.22593
ANKRD26	P2	1.34234	2.54913	2.04036	1.8364
SRRM1	P2	4.49538	4.54483	4.19405	3.27674
ACKR3	P2	2.6671	2.76828	2.50984	1.62077
MALAT1	P2	5.81049	7.26419	6.92865	5.52023
RN7SK	P2	3.6106	4.41324	3.85566	3.14499
CCDC47	P2	2.19506	2.84114	1.79604	2.19557
BBX	P2	2.33409	3.35736	2.86898	2.78644
CCNK	P2	0.0688228	0.102103	-0.23236	-0.901025
XIST	P2	1.29382	2.34882	1.59191	1.39334
CNOT6L	P2	2.75656	3.80808	3.4181	2.80763
H1-4	P2	0.874048	2.21087	0.615481	1.32854
PDE4D	P2	1.47651	2.78472	2.23698	1.83782
BOD1L1	P2	2.55148	3.39217	3.58022	2.81127
PRIM1	P2	2.57765	3.04101	1.93257	1.83648
SGO2	P2	2.13788	2.35114	1.21787	1.5472
H2AC8	P2	0.827433	1.71263	0.736284	0.319053
H3C2	P2	1.77153	2.09388	1.46195	0.984991
CEP290	P2	1.88487	1.93741	2.48512	1.2933
SUZ12P1	P3 (n=161)	1.47592	2.51656	2.24914	2.42234
CHST12	P3	1.57966	2.56917	2.68464	2.65992
STAT2	P3	1.53504	2.16136	2.43926	2.65798
MAVS	P3	2.12331	3.24305	2.74675	3.08791
VPS53	P3	1.03077	2.12095	1.46826	1.82023
TRIM56	P3	2.26697	3.21196	2.89488	3.32805
ETS1	P3	0.929917	1.936	1.6067	1.88274
SLC23A2	P3	0.45328	1.14614	1.53625	1.21557
NR2C2AP	P3	0.955272	0.552714	1.56971	0.96999
MADD	P3	1.6342	2.1605	2.64146	2.67873
DCAF16	P3	1.94534	2.58132	2.92551	3.12498
ZKSCAN1	P3	2.37907	3.40093	3.4688	3.70684
BIRC3	P3	0.190308	1.25167	1.3598	1.3231
NEAT1	P3	3.05819	3.87552	4.09399	4.29905
ITGAL	P3	1.5591	2.73284	3.20206	3.23404
SAMD9L	P3	1.32888	2.31372	2.4067	2.67012
MAN1A2	P3	2.0996	2.54708	3.10546	3.00124
FXYD6	P3	0.0882144	0.874565	1.61126	1.82865
UBA7	P3	2.60831	3.41378	3.68493	3.99689
DOCK1	P3	0.616762	1.331	1.64133	1.78754
MEF2A	P3	2.23865	3.2057	3.15028	3.40409
SIK3	P3	0.816708	1.67613	1.87693	1.73061
UBE2J1	P3	2.62418	3.38503	3.42783	3.62531
TMEM30A	P3	1.45231	2.0349	2.44228	2.54361
FAM117A	P3	1.45768	2.21867	2.40721	2.65989
DENND5A	P3	1.73481	2.20754	2.88951	2.58277
RAB31	P3	1.25384	2.27793	2.04434	2.58748
ACAP1	P3	2.06536	2.50565	3.07848	3.2188
RNF149	P3	0.463797	1.16103	1.5126	1.32846
CCDC18-AS1	P3	0.83568	2.05139	1.89815	1.45593
GAB1	P3	0.529033	1.62499	1.23167	1.27598
SP110	P3	2.02855	3.06123	2.77784	2.60527
COL24A1	P3	1.20482	1.50394	2.41119	1.94198
ERAP1	P3	1.79174	2.62313	2.88898	2.64289
HS6ST1	P3	1.53229	2.30074	2.61496	2.53022
IL16	P3	1.58126	1.90958	2.58483	2.33139
GLG1	P3	2.01337	2.88014	2.97087	3.08084
CDKN1B	P3	1.57683	2.59288	2.31939	2.61756
BCL11A	P3	3.66764	4.58737	4.90933	4.99389
PBXIP1	P3	0.941666	1.95105	2.54928	2.37562
SUGP2	P3	2.17363	3.15651	3.01216	3.35366
HEMGN	P3	1.03378	3.0576	2.58554	2.57329
LOC150051	P3	2.90722	3.47445	4.05362	4.07142
LPIN1	P3	2.32552	2.91687	3.32845	3.33733
SNHG7	P3	1.88625	2.76373	3.02642	3.32524
CD74	P3	6.90659	8.06022	8.36207	8.38202
HLA-B	P3	4.74595	6.11472	6.20736	6.38494
HLA-DPA1	P3	4.21214	5.25732	5.59217	5.45391
HLA-DPB1	P3	3.79004	5.13237	5.32419	5.36516
HLA-DRB1	P3	4.1175	4.88234	5.24898	5.42259
HLA-E	P3	3.66434	4.33791	4.69875	4.89833
NFKBIA	P3	2.54202	3.8219	3.74522	3.86272
SCARNA9	P3	2.25492	3.58365	3.29752	3.56516
ZBTB20	P3	0.664852	1.6625	1.88432	1.92278
FAM30A	P3	4.45366	5.51848	5.66148	5.58016
HLA-A	P3	4.34728	5.58435	5.70929	6.02622
OGT	P3	3.35305	4.09468	4.2014	4.54795
PAG1	P3	2.72615	3.45968	3.76055	3.75828
HLA-DQA1	P3	0.53915	1.96912	1.76991	1.99851
HLA-DRA	P3	5.81617	6.72949	6.92257	6.86522
SNX20	P3	1.24587	2.86917	2.37043	2.61317
VPREB1	P3	3.19669	4.16958	4.60774	4.37172
BAALC	P3	3.37058	4.06867	4.38016	4.67394
COL5A1	P3	0.607763	1.21307	1.54765	1.64429
CSNK1D	P3	1.57855	2.31476	2.7155	2.67538
HLA-DMB	P3	1.59953	2.73535	2.92779	2.86282
LGALS3BP	P3	1.7832	2.87128	3.36711	3.36707
MDM4	P3	2.81144	3.70128	3.88602	4.29798
TXNIP	P3	3.05808	4.61383	4.6215	4.71823
RPS6KA5	P3	0.978663	1.90384	2.27381	2.58457
B3GNT2	P3	2.36099	3.07749	3.53221	3.23319
MUC2	P3	1.3912	2.39243	2.42956	2.81805
PRKCB	P3	3.10331	4.16071	4.07692	4.27636
PROM1	P3	3.15257	4.12227	4.16806	3.97358
SNHG32	P3	3.78362	4.54953	4.58275	4.93703
SORL1	P3	2.9099	3.75538	3.87681	3.91658
TAZ	P3	0.714396	1.36231	1.5829	1.73938
ZFP36L2	P3	5.37279	6.23329	6.36304	6.5369
FLNB	P3	2.25286	3.01063	3.10892	3.30974
HLA-DRB4	P3	2.03957	2.90614	3.24165	3.34441
MAN1A1	P3	2.67163	4.02646	4.21751	4.15286
PNRC1	P3	2.05553	2.72671	2.92667	3.13477
TCF4	P3	3.73019	4.62034	5.41996	5.30551
TSC22D1	P3	1.99648	3.28899	3.06401	3.6403
BAHCC1	P3	2.45514	3.45837	3.84123	4.12192
NOTCH1	P3	1.74022	2.57989	2.94195	2.6656
SATB1	P3	3.68486	4.61092	4.97777	4.95219
SETD1A	P3	1.95511	2.51837	2.84076	3.10433
SH3TC1	P3	1.40385	2.59794	2.58162	2.47782
ADAM28	P3	1.13182	2.40978	1.79093	2.42369
FLT3	P3	2.29768	3.55423	3.89464	3.73678
PCGF3	P3	1.28225	1.90206	2.2326	2.39041
RTL10	P3	0.902675	1.68586	1.98398	2.13132
ZNF445	P3	1.15802	2.16282	1.89435	2.32152
BLNK	P3	1.20708	2.32448	2.3184	2.44301
BTG1	P3	1.68747	2.28757	2.59035	2.77023
CCDC69	P3	1.56483	2.53563	2.94514	2.68569
GNAI1	P3	1.6797	2.67697	2.91592	2.97126
MOB1B	P3	1.08919	2.22402	2.0339	2.53366
MSI2	P3	3.43722	4.52933	4.77918	4.69376
SPTBN1	P3	3.12129	4.15428	4.04134	4.24428
ETS2	P3	3.20877	4.08612	4.1531	4.38695
HLA-DRB3	P3	2.26263	3.05954	3.61608	3.69288
MOV10	P3	1.27734	1.96512	2.19246	2.45441
P2RY8	P3	2.22161	3.13237	3.41619	3.20988
PARP14	P3	2.60231	3.98626	3.43422	4.01014
SECISBP2	P3	1.13037	2.14428	1.94045	2.19387
SOCS2	P3	1.82017	3.14819	2.71871	3.26772
TYROBP	P3	0.594099	1.43689	1.4834	1.75062
APOL6	P3	1.59613	2.85679	2.92981	2.94952
BMPR2	P3	0.553375	1.62442	1.25167	1.2914
CXXC5	P3	2.22946	3.34732	3.11878	3.17922
LILRA2	P3	1.6736	2.69093	2.67629	2.30369
LUC7L3	P3	4.35481	5.42811	5.65385	5.19825
MAP1A	P3	1.55595	2.97312	2.46569	2.67874
SLC44A1	P3	1.12946	2.26745	1.80855	1.84368
YPEL5	P3	1.45896	2.56795	2.04306	2.44877
ARL11	P3	0.16057	0.964398	1.18995	1.25135
CD200	P3	2.01108	2.78838	3.19778	2.70773
CD99	P3	4.56213	5.22985	5.60197	5.51844
IRF1-AS1	P3	1.27407	1.46313	2.41757	2.30733
LDLRAD4	P3	1.70743	2.38222	3.1731	2.88639
MED13L	P3	2.91166	3.72105	3.93188	3.9346
NEGR1	P3	0.473466	1.3657	1.69857	2.11227
RAG1	P3	1.12448	1.85635	2.2607	2.14211
SH3KBP1	P3	2.64216	2.97965	3.69475	3.47011
SMAD4	P3	1.85721	2.54594	2.89866	2.78501
TARBP1	P3	2.87525	3.40174	3.94897	4.05952
WSB1	P3	2.63587	3.29728	3.82121	3.56961
CYFIP2	P3	2.61949	3.46569	3.32779	3.75536
FGD3	P3	0.68393	1.47162	1.67153	1.82545
PACS1	P3	0.221193	0.990856	1.05082	1.23833
PDE7A	P3	3.23498	3.98269	4.13326	4.28135
WDR37	P3	-0.135497	0.658869	0.661249	0.875422
DIPK1B	P3	1.53797	2.05586	2.38348	2.57338
LINC00504	P3	2.21327	3.10966	3.07631	3.2939
MEIS1	P3	0.872074	1.3892	1.87251	1.51373
BAZ2B	P3	1.98648	2.91954	3.13061	2.56993
TF	P3	1.40462	2.16386	2.13916	2.43139
CCNL1	P3	2.69736	3.01758	3.95551	3.70713
VHL	P3	2.52799	3.04044	3.36826	3.54182
ZNF652	P3	1.05885	2.25992	2.09531	2.01793
JAK1	P3	2.72099	3.80135	3.66362	3.23801
IDS	P3	0.86897	1.30873	2.02785	1.91046
TNRC6C	P3	0.474756	0.875804	1.37576	1.53539
GCSAML	P3	0.250775	1.13833	1.27341	1.29677
JAKMIP2	P3	0.151004	1.28575	0.872668	1.24531
PAPOLG	P3	0.751466	1.79604	1.71364	1.85372
PNISR	P3	4.039	5.08735	5.00791	4.9419
SCAPER	P3	0.875569	1.91495	1.74396	1.48667
SYNE1	P3	0.597486	1.66118	1.4226	1.61572
TTN	P3	2.14076	3.1879	2.96963	3.1502
ANKRD36C	P3	2.43868	2.88192	3.56198	3.26424
ERG	P3	2.65201	3.01506	3.71171	3.21161
KRI1	P3	0.636051	1.07784	1.81371	1.25992
MYO5C	P3	1.08182	1.87914	2.25413	1.71655
PSMA3-AS1	P3	2.66406	2.96612	3.66678	3.22694
SLC35E2A	P3	0.155365	0.824692	1.18584	0.830231
ZNF292	P3	2.45783	3.35593	3.57862	3.25648
SPOCK2	P3	-0.417875	0.194056	0.566005	0.762326
TMEM212	P3	-0.702156	0.171158	-0.103359	0.305397
CYBC1	P4 (n=205)	1.51605	2.20496	2.05602	2.75874
GOLGA8B	P4	1.02545	1.42962	1.75167	2.26581
HIF1AN	P4	1.22311	1.59664	1.86458	2.40483
STARD9	P4	0.398143	1.23711	0.51676	1.42933
CHD3	P4	2.59962	3.16428	2.9559	3.6736
HLA-H	P4	1.07086	1.85022	1.73947	3.05111
IRF7	P4	0.945593	2.00546	2.16212	2.74471
MX1	P4	1.56493	3.11328	2.76425	3.61925
H1-0	P4	0.485627	1.19824	1.0016	1.80658
MPEG1	P4	0.50405	1.08856	1.19481	2.11245
P2RX1	P4	1.60914	2.25008	2.06521	2.62004
PCED1A	P4	1.23575	1.99026	1.98235	2.76812
PSMB10	P4	3.08983	3.35596	3.66832	4.0937
CENATAC	P4	6.00331	6.53945	6.23766	7.05085
BABAM2-AS1	P4	0.634648	1.12876	1.4895	2.54826
CTSZ	P4	0.280342	0.521077	0.854583	1.45366
KLRD1	P4	0.23503	1.04106	0.935298	1.74346
LYZ	P4	1.75552	2.38073	2.22248	2.99038
PPARGC1A	P4	-0.515423	0.0663945	-0.183378	0.625235
RPS18P9	P4	1.56082	2.60819	2.22725	3.76331
SEPTIN9	P4	1.80085	2.39382	2.31535	3.16459
SERPINF1	P4	0.113975	0.318106	0.822911	1.13905
TSIX	P4	-0.36849	0.369403	0.268035	1.00794
XAF1	P4	2.36568	3.25611	3.21744	3.8492
ZBTB37	P4	0.435269	1.01298	1.05216	1.76516
RPS9	P4	5.42463	6.14964	5.45205	6.42535
KCNJ15	P4	0.781241	1.28101	1.0838	1.87449
AHDC1	P4	0.63502	1.12442	1.00633	1.88693
EPSTI1	P4	0.887898	1.85143	1.39147	2.41074
NUMA1	P4	2.377	3.24259	2.87698	3.55795
RASSF1	P4	2.02511	2.58491	2.41389	3.24413
DGKZ	P4	0.977231	1.32593	1.54062	2.08431
TCF25	P4	1.37202	1.84567	1.9976	2.44134
TSPO	P4	2.42877	2.63706	3.14048	3.44254
NADK	P4	1.73728	1.99694	2.2842	2.80651
CIZ1	P4	1.18506	1.51049	1.61134	2.31742
DNM2	P4	0.454172	0.769919	0.925454	1.6093
FMNL1	P4	1.20164	1.79255	1.91333	2.76878
MAP4K1	P4	1.74158	2.43181	2.16803	2.81075
NCAPH2	P4	0.769171	1.26606	1.61833	2.22565
RUBCNL	P4	0.2848	0.855184	0.645051	1.68637
TRAF5	P4	1.58512	2.05913	2.27214	2.61867
VSIR	P4	1.32265	2.00109	2.14187	2.50406
ARMCX3	P4	0.800439	1.52358	1.24911	2.05926
DGAT1	P4	0.501268	1.30638	0.99908	1.93179
DGKH	P4	0.524599	1.01529	1.08215	1.52833
GTF2F1	P4	1.3653	1.73117	1.7126	2.43809
HCP5	P4	-0.663559	-0.0770535	0.0303411	0.352603
LINGO3	P4	-0.16331	0.372279	0.525765	0.948075
MAF1	P4	0.609068	0.909234	1.15141	1.83609
PLCXD1	P4	2.15625	2.7103	2.59995	3.33115
PTOV1	P4	1.44412	1.7115	2.07446	2.52664
RELCH	P4	0.849112	1.54163	1.24657	1.9407
TMEM63A	P4	0.120959	0.796883	0.581321	1.17736
TTC24	P4	0.838747	1.24333	1.47147	2.01151
UBE2L5	P4	-0.475641	0.130562	-0.125643	0.647064
BRD2	P4	2.13859	2.52079	2.65996	3.41568
FBRS	P4	0.460302	0.758646	0.931293	1.48724
CCS	P4	1.05241	1.85862	1.33392	2.07491
GUSBP3	P4	0.785481	1.21299	1.56382	1.87297
MZB1	P4	3.27481	4.16209	4.4	5.20132
PRSS2	P4	0.887971	2.30174	2.72234	3.44775
TAPBP	P4	4.12453	4.65662	4.73575	5.1538
TPM2	P4	0.687303	1.48072	1.56828	2.21431
SPIB	P4	0.529123	0.840787	1.38716	1.93233
SLC2A5	P4	1.4838	1.8238	2.13065	2.51009
ZBTB25	P4	0.878864	1.35893	1.586	2.06818
PXDN	P4	0.526374	1.12156	1.01483	1.55084
KCNK17	P4	0.744754	1.44804	1.58066	2.11463
ZBTB10	P4	1.01062	2.16029	1.43052	1.99429
ADA2	P4	2.12565	2.45426	2.7552	3.2041
ARHGEF17	P4	0.506027	1.24304	0.886186	1.89088
CFLAR	P4	2.3232	3.03137	2.87854	3.43598
DHTKD1	P4	1.7677	2.27048	2.38237	2.85022
KPNA5	P4	1.47618	1.98007	1.98522	2.5891
MME	P4	-0.510861	0.0916168	-0.185384	0.490884
PIGG	P4	0.764928	1.36339	1.46092	1.79893
CD82	P4	0.953254	1.79112	1.8058	2.36257
SPPL2A	P4	1.24123	1.8322	1.92081	2.32715
NOP53	P4	2.69225	3.32914	3.9309	4.4067
SERPING1	P4	1.33802	2.39151	1.94506	2.56469
YPEL3	P4	0.800205	1.16929	1.21522	1.85357
CYTH4	P4	1.33869	1.80867	2.35915	3.18913
IRF9	P4	0.534755	0.982101	1.35564	1.88805
WDR74	P4	3.70138	5.74604	4.71975	6.00096
PAN3	P4	2.62004	3.47394	3.30511	3.77121
IFI44	P4	1.62317	2.55429	2.21986	3.18394
IFI6	P4	1.45641	2.59291	2.20492	3.28585
IFI44L	P4	1.21337	2.991	2.69	3.66741
ERGIC1	P4	2.08749	2.41601	2.86552	3.44039
JCHAIN	P4	2.0413	2.99495	2.95583	3.84694
LAIR1	P4	2.97333	3.92105	4.07604	4.6311
RNASET2	P4	2.48715	2.80859	3.13701	3.7119
TSPAN32	P4	1.52593	2.55402	2.29804	3.04858
ZBTB8A	P4	0.775101	1.24886	1.47124	2.34016
MICAL1	P4	1.67327	2.57488	2.45512	3.19011
MXD3	P4	0.814183	1.55778	1.41109	1.88648
SUN2	P4	1.75677	2.4333	2.35237	3.20898
TLE5	P4	2.55351	3.61923	3.4747	4.11629
ZNF26	P4	1.1216	2.15158	1.90675	2.5027
DNTT	P4	1.41615	2.80698	2.7844	3.94606
IRF1	P4	2.81614	3.24717	3.8439	4.21847
CCM2	P4	0.240064	1.04298	1.08957	1.53588
HLA-C	P4	3.64127	4.10161	4.00648	4.64294
ITM2C	P4	3.88344	4.32439	4.57884	5.07925
PREX1	P4	1.22207	1.69706	2.0902	2.31949
RSRP1	P4	2.91494	3.55454	3.30423	3.92448
SHISA5	P4	2.38726	3.11401	2.96681	3.44612
ARHGAP45	P4	1.74803	2.52826	2.45194	3.25174
DEF6	P4	1.76229	2.67113	2.64346	3.13337
EDC4	P4	1.12644	1.87576	1.57265	2.15611
RNF44	P4	1.61571	2.32034	2.14743	2.64656
TMC8	P4	2.52335	2.98166	3.60619	3.81971
CARD19	P4	1.22047	1.63711	1.86624	2.3516
SCARB2	P4	1.42388	1.79298	2.22449	2.49174
CBFA2T3	P4	2.28997	2.94494	2.78977	3.34242
B3GAT3	P4	0.789878	1.53171	1.63409	2.14498
BIN1	P4	1.06861	1.87615	2.00429	2.46853
C11orf21	P4	1.44106	2.13622	2.23218	2.81121
CHKB	P4	1.36839	1.94313	1.85004	2.44334
DENND6B	P4	0.0782841	0.901212	0.670367	1.33121
FAM193B	P4	0.798397	1.54785	1.19545	1.86867
JAK3	P4	1.79821	2.64997	2.71802	3.28847
OAS1	P4	0.763169	1.5292	1.7741	2.29574
POGZ	P4	1.63455	1.99334	2.67924	2.97966
RGL2	P4	1.75585	2.44206	2.34794	2.95023
ZFP36	P4	0.589463	1.19489	1.24664	1.82763
ADA	P4	3.70393	4.32518	4.45788	4.90532
CD46	P4	2.09046	2.8278	2.67569	3.1179
CREBRF	P4	0.387004	1.07673	1.14767	1.58905
GPSM3	P4	2.44553	3.014	3.01522	3.80055
HLX	P4	-0.475334	0.115193	-0.312497	0.665052
KLHL6	P4	1.53705	2.15285	1.80334	2.77842
OAS2	P4	2.11138	2.87155	2.21827	3.17247
RASD1	P4	0.413852	0.840089	1.05583	1.64011
SLC12A6	P4	0.990845	1.17314	1.77428	2.23593
SLC44A2	P4	1.40637	2.27497	1.81357	2.47572
TSPAN7	P4	0.87411	1.76292	1.58617	2.19757
ZNF514	P4	0.214051	0.398053	1.0456	1.29869
KCNQ1OT1	P4	2.81625	3.39054	3.6598	4.04706
POLG2	P4	0.961714	1.13956	1.56246	2.08696
GSDMD	P4	1.63811	2.32169	2.2119	2.94263
KCNN4	P4	0.581483	1.01839	0.952551	1.70382
MON1B	P4	0.993173	1.988	1.66043	2.39406
CSF3R	P4	2.35796	2.64147	3.07593	3.54323
ARPIN	P4	-0.109608	0.349295	0.40485	1.15746
LPP	P4	1.6266	2.08296	2.14675	2.76179
PTPRS	P4	-0.118024	0.42067	0.166731	0.972996
ZNF383	P4	0.742812	1.09285	1.28902	1.91342
ZNF791	P4	0.746758	1.60621	1.3194	1.85795
AGAP3	P4	0.00714173	0.217039	0.761925	1.07718
AGO2	P4	2.24577	1.69372	2.83072	2.51177
DBT	P4	0.739733	1.19357	1.28201	2.03398
IFIT3	P4	0.166616	1.05821	0.579321	1.17296
LGALS9	P4	2.1336	2.72684	2.75487	3.19091
MANBA	P4	1.34775	2.06538	2.11014	2.69685
TSPOAP1	P4	1.29691	1.79904	1.8952	2.48347
PARP15	P4	0.0496216	0.567821	0.634139	1.06785
PPP3R1	P4	1.15923	1.72135	1.43316	2.25713
TXLNGY	P4	0.621197	1.55358	0.959748	1.67244
GRN	P4	1.12634	1.38474	1.74444	2.32724
EPN1	P4	0.205808	0.54255	0.721237	1.45648
SRSF5	P4	3.98349	4.40245	4.58697	5.20094
POLD2	P4	2.94227	2.63812	3.79334	3.4994
MDFIC	P4	1.59122	2.0159	2.53808	2.74942
FEM1A	P4	1.01291	1.48238	1.68786	2.32225
ZNF740	P4	0.550554	1.00139	1.04721	1.56614
C5orf63	P4	-0.176302	0.29722	0.416884	0.938367
GK5	P4	0.522863	0.804551	1.03567	1.64632
MGRN1	P4	-0.125606	0.61684	0.0870951	1.03033
RNF126	P4	0.349611	1.17612	0.417025	1.38422
VAMP5	P4	1.60629	2.2604	2.24385	2.62661
ZNF333	P4	-0.512646	-0.102698	-0.171808	0.502374
ABCA5	P4	-0.268748	0.185406	0.237407	0.740623
APBB1IP	P4	2.54088	3.31799	3.01822	3.55444
ARL17A	P4	1.95329	2.28256	2.93242	3.08438
CHROMR	P4	1.26049	1.54838	2.02789	2.31406
DBN1	P4	0.068857	0.565856	0.378447	1.08359
FCN1	P4	-0.471	0.112075	-0.305838	0.537563
GDI1	P4	0.240952	0.602513	0.664631	1.32585
HDAC6	P4	0.855386	1.45781	1.19292	2.0017
HMG20B	P4	0.849797	1.16421	1.40134	1.87362
IP6K1	P4	1.26548	1.6948	1.64731	2.32621
IST1	P4	2.75441	3.47894	3.23486	3.8905
KLF6	P4	1.31859	1.65855	2.02167	2.4619
KPTN	P4	0.61821	1.18578	1.02754	1.79357
LINC00173	P4	0.0967959	0.468677	0.527935	1.27047
LINC00476	P4	0.344636	0.717027	0.733579	1.4654
LMBR1L	P4	-0.678164	-0.297429	-0.000488612	0.487641
PPM1K	P4	1.43277	1.93834	1.94037	2.53259
ROBO3	P4	-0.0411382	0.430987	0.647822	1.22539
RPS6KA1	P4	1.91559	1.99171	2.59446	2.9256
SCAMP2	P4	2.08353	2.59197	2.7027	3.15954
SENP7	P4	1.29498	1.78869	2.09611	2.33881
SMURF2	P4	0.989799	1.36551	1.47682	1.994
STAT5B	P4	1.70098	2.17153	2.24704	2.7489
TMEM192	P4	1.52534	2.09741	1.8873	2.60047
TRAF3IP2	P4	1.03613	1.97048	1.54798	2.18619
TTC7B	P4	0.138992	0.507941	0.567363	1.1858
UBL7	P4	1.75571	2.06342	2.30184	2.78437
URM1	P4	1.20006	1.97598	1.5284	2.25827
USP11	P4	1.71695	1.8681	2.4816	2.78783
ZC3H7B	P4	0.488389	0.642251	1.10907	1.50454
ZNF346	P4	0.676479	0.998324	1.47763	1.78766
HM13	P4	1.70239	1.30238	2.26702	2.34123
CST3	P5 (n=136)	1.69517	1.95489	2.20211	3.26552
ARHGAP4	P5	2.55807	2.43359	2.83236	3.92339
C1QTNF4	P5	1.38459	0.973923	0.798256	2.41418
IRF8	P5	3.25962	3.41508	3.21421	4.38046
PHF12	P5	1.16239	1.31702	1.68177	2.47795
PRKCSH	P5	0.676871	1.27874	1.02677	2.31774
TRIM28	P5	3.55759	3.68333	3.71864	4.71329
LTB	P5	3.48932	3.4198	3.43843	4.57413
MYO15B	P5	0.469949	0.712148	0.940876	1.6925
ATG16L2	P5	1.52214	1.78022	2.02735	2.84634
H1-10	P5	1.97953	2.25432	2.91955	3.96585
RPS14P3	P5	1.67031	1.82017	1.9838	3.38587
ARHGEF1	P5	0.874874	0.940414	1.1816	1.92664
C5AR2	P5	-0.26459	0.184726	-0.0808468	1.01774
COL27A1	P5	-0.152078	0.329748	0.273732	1.6507
COL6A2	P5	1.17505	1.35001	1.09986	2.13233
EEF2	P5	5.21917	5.46679	5.61456	6.60093
LAPTM5	P5	3.14515	3.55348	3.09369	4.40854
LOC100131257	P5	0.358158	0.631488	0.858462	2.05587
RPL21	P5	3.32706	3.64392	3.17086	4.77714
RPLP0P2	P5	0.428214	0.711546	1.04361	2.09512
FLNA	P5	0.804869	0.869775	1.10118	1.82095
CYBA	P5	2.89048	2.00946	1.90345	3.28376
APP	P5	2.24911	2.49975	2.64483	3.35826
ARMH1	P5	0.872213	1.29011	1.2289	2.24975
FLJ44635	P5	0.0396717	0.205053	0.613451	1.45541
PLXND1	P5	1.15412	1.47579	1.16618	2.36271
MOB3A	P5	0.76623	0.944878	0.838088	2.07349
KDELR1	P5	2.30945	2.11279	1.50977	2.93433
RASGRP2	P5	1.7607	2.07432	1.73548	2.75706
NBEAL2	P5	1.1159	1.42363	1.49894	2.68067
PBX2	P5	0.490324	0.437062	0.60298	1.60878
RALGDS	P5	0.307283	0.200765	0.319075	1.33144
TWF2	P5	0.383896	0.650857	0.423055	1.42705
ZSWIM8	P5	0.475972	0.73422	0.800025	1.4834
YDJC	P5	1.28562	1.08945	1.87205	2.17151
LOC107984974	P5	1.43322	1.68401	2.17878	2.9941
ABCD2	P5	-0.67433	-0.289805	-0.400278	0.731773
STX16	P5	2.10567	2.64744	2.30852	3.29992
USF2	P5	1.54409	1.90448	2.03447	2.97817
RMDN3	P5	1.44508	2.13397	1.53231	2.77487
IFI35	P5	0.79924	1.16874	1.11017	1.94164
NIBAN3	P5	1.90707	2.11338	2.42038	3.45339
LRCH3	P5	1.33172	1.86329	1.55642	2.56408
ATP2A3	P5	2.59262	2.74459	3.20261	3.83918
CD79A	P5	1.17189	1.50783	1.57922	2.78184
HERC4	P5	1.2957	1.733	1.42041	2.5055
PLIN3	P5	2.66618	3.14905	2.86325	3.84834
SLC43A2	P5	-0.350301	-0.109224	0.0132914	0.816237
S1PR4	P5	0.96392	1.03419	0.916575	1.96208
SEC61A1	P5	1.63134	1.47152	1.06004	2.24148
VKORC1L1	P5	1.88677	1.76159	1.59242	2.77521
SHANK3	P5	1.35617	1.76169	1.65097	2.55784
AP1M1	P5	1.75172	1.94253	1.83891	2.96212
EMID1	P5	1.09848	1.394	1.31209	2.32003
MAB21L3	P5	1.59245	1.9514	1.53929	2.87182
REX1BD	P5	0.659461	0.553936	0.875587	1.57173
ARHGAP27	P5	2.06665	2.31568	2.5235	3.23528
CPXM1	P5	2.85186	2.65709	3.55535	3.92599
S100A8	P5	-0.136604	0.0315802	-0.0210435	1.09707
LRRC7	P5	-0.0998156	-0.118271	-0.000576429	0.924336
SCRG1	P5	-0.140958	0.145233	0.0660776	1.25224
SMARCB1	P5	0.90975	0.697326	1.37478	1.94312
TRIM72	P5	0.0564693	-0.077434	0.0159255	0.922746
ZMIZ2	P5	0.933141	1.1239	0.857064	1.90456
DSTYK	P5	-0.0451577	0.0778246	0.567833	1.10319
GNAI2	P5	3.99062	4.27861	3.80151	4.84819
ISYNA1	P5	1.92115	1.48733	1.64285	2.68904
LINC00506	P5	1.07546	1.31322	1.79914	2.54011
RNF187	P5	2.40917	1.52127	2.01922	2.81206
SEPTIN7P13	P5	0.616716	0.437795	0.186389	1.54317
GNB2	P5	0.944752	1.01999	0.581413	1.76946
KAT2A	P5	2.05273	2.27742	1.50308	2.79834
LYL1	P5	1.48375	1.6343	1.87518	2.70921
MYO9B	P5	2.32472	2.61827	2.69742	3.49295
PTBP1	P5	4.37519	3.92632	4.28165	4.95716
QPRT	P5	1.1778	1.24741	1.19537	2.17928
LOC102724488	P5	-0.101921	0.0321771	-0.0348353	1.02723
LY6E	P5	2.79108	2.93586	3.00797	4.10269
MAPKAPK2	P5	1.95401	1.75205	1.9928	2.96587
MTA1	P5	1.61518	1.93607	2.05585	2.89534
MZT2B	P5	1.96144	1.64891	2.28758	2.79791
PLD4	P5	0.550052	0.574918	0.522158	1.71323
PLXNB2	P5	1.77662	1.78313	2.12541	2.80496
POLD1	P5	1.27962	1.60081	1.48016	2.35349
PPP1R14B	P5	2.66857	3.02777	2.94542	3.72244
SNRNP70	P5	3.07011	2.49569	2.85858	3.51738
SPPL2B	P5	0.724853	1.10689	0.836757	1.8277
ZNF264	P5	1.46203	1.10903	1.8746	2.3954
KMT5B	P5	1.77918	1.2536	1.82453	2.44272
PLEKHJ1	P5	1.56727	1.2267	1.41992	2.29054
SLC35E3	P5	1.7942	2.1462	2.06849	2.95929
PARP10	P5	-0.376719	0.0712996	-0.173979	0.643848
LMNB1	P5	2.24876	2.14877	1.95912	2.98408
APOBEC3F	P5	0.683897	0.910307	0.971632	1.72963
ARHGAP27P1-BPTFP1-KPNA2P3	P5	-0.156805	-0.0526413	0.0455024	0.987316
CMTR1	P5	0.522323	0.804978	0.711732	1.56147
DDX51	P5	0.8194	0.87506	1.37039	1.83365
GRASLND	P5	-0.96037	-0.614881	-0.734082	0.0606727
GUSBP14	P5	-0.6449	-0.438407	-0.336222	0.362696
LENG9	P5	-0.274377	-0.168367	-0.0730046	0.744004
LPXN	P5	0.989325	1.43844	1.25316	2.17726
NEURL1B	P5	-0.00122745	-0.0229017	0.0804694	1.10725
PCYOX1	P5	0.391013	0.355926	0.589916	1.39297
POLG	P5	1.46239	1.54736	2.04772	2.47516
RAPGEF1	P5	0.666643	0.38434	0.545487	1.84851
SSH1	P5	0.741639	1.13978	0.928488	1.93946
STX6	P5	0.580598	0.89931	0.926253	1.6445
TBC1D10C	P5	1.61405	1.81475	1.68616	2.62303
TMEM86B	P5	-0.186047	-0.0494093	-0.142988	0.833691
TMEM94	P5	0.648033	0.867699	1.03249	1.85501
VSIG10	P5	-0.129211	0.176088	-0.0675438	0.900391
ZNF556	P5	-0.730988	-0.539602	-0.436133	0.419848
ACER3	P5	1.00842	0.810287	1.0252	1.85608
ADPRS	P5	1.22451	0.566748	1.0586	1.72106
ARID5A	P5	0.725096	0.621183	1.15986	1.71023
ATP6V0D1	P5	1.71229	1.06614	1.32493	2.1905
ATRN	P5	0.65005	0.133434	0.971123	1.13454
BRD1	P5	1.32708	1.24661	1.71276	2.25835
CLCN7	P5	0.633635	0.518802	1.01118	1.55864
DPH7	P5	1.29044	1.24679	1.28878	2.26349
EMILIN2	P5	1.248	0.50351	0.496353	1.66989
GPR107	P5	0.876345	0.44666	0.994879	1.53085
HNRNPA1P10	P5	0.193829	-0.181364	-0.0981209	0.956186
ITGB2	P5	3.18193	2.94825	3.25249	4.10296
MZT2A	P5	0.943387	0.519754	0.757338	1.54447
PGAP6	P5	0.515377	0.174295	0.576408	1.29287
RINL	P5	-0.0472465	-0.368194	-0.292259	0.720447
TTL	P5	1.75297	1.27453	1.50022	2.57709
KHSRP	P5	2.08727	2.22643	1.90744	2.95086
RUNDC1	P5	0.548658	0.563786	0.333666	1.34885
SMG5	P5	1.6809	1.80513	1.50381	2.62242
SNRPA	P5	1.97899	1.96708	1.67637	2.84031
SREBF1	P5	0.517982	0.286522	0.245127	1.27573
TMEM205	P5	0.946134	1.15237	0.500627	1.53632
TP53I11	P5	0.903257	1.17329	0.553881	1.56903

### Sheet: Table S7B_Enrich_117int_W1-5
Table S7B. Gene set enrichment analyses (117int_W1-5)
term	category	gene.cluster	genes	r	adj.p.hyper.enri
mitochondrion organization (GO:0007005)	biological_process	P1	CYCS|MTFP1|PPIF|SLIRP|TIMM10|TRIAP1|ATP5F1C|ATP5MC3|NDUFAF4|TMEM126A|ATP5MF|ATP5PB|MICOS10|NDUFC1|SSBP1|TIMM8B|TOMM5	17	2.30302e-06
oxidative phosphorylation (GO:0006119)	biological_process	P1	CCNB1|CYCS|PPIF|ATP5F1C|ATP5MC3|ATP5MF|ATP5PB|NDUFC1|UQCR10|UQCRQ	10	2.32056e-06
inner mitochondrial membrane organization (GO:0007007)	biological_process	P1	TIMM10|ATP5F1C|ATP5MC3|ATP5MF|ATP5PB|MICOS10|TIMM8B	7	1.72089e-05
ATP metabolic process (GO:0046034)	biological_process	P1	CCNB1|CYCS|PPIF|ATP5F1C|ATP5MC3|HSPA8|ATP5MF|ATP5PB|NDUFC1|UQCR10|UQCRQ	11	0.000268253
mitochondrial membrane organization (GO:0007006)	biological_process	P1	PPIF|TIMM10|ATP5F1C|ATP5MC3|ATP5MF|ATP5PB|MICOS10|TIMM8B	8	0.00052251
cellular component organization or biogenesis (GO:0071840)	biological_process	P1	CCNB1|CYCS|H2AC17|LSM3|MPO|MRPL20|MRPL21|MTFP1|PPIF|SLIRP|TCP1|TIMM10|TRIAP1|ATP5F1C|ATP5MC3|GTF2A2|H1-5|H2AZ1|H4C3|HSPA8|LAMTOR2|MRPL36|NDUFAF4|PTTG1|RPA3|SIGMAR1|TMEM126A|TUBA4A|ATP5MF|ATP5PB|CD3D|DDX21|H3C4|HEATR1|HMGB2|HMGN5|LGALS1|MICOS10|MRPL32|MRPL57|MRPS18C|NDUFC1|NHP2|NOP10|RPL26L1|SNRPD1|SNRPF|SNRPG|SS18L2|SSBP1|TIMM8B|TOMM5	52	0.00052251
mitochondrial ATP synthesis coupled proton transport (GO:0042776)	biological_process	P1	ATP5F1C|ATP5MC3|ATP5MF|ATP5PB	4	0.0036629
cellular component organization (GO:0016043)	biological_process	P1	CCNB1|CYCS|H2AC17|LSM3|MPO|MRPL20|MRPL21|MTFP1|PPIF|SLIRP|TCP1|TIMM10|TRIAP1|ATP5F1C|ATP5MC3|GTF2A2|H1-5|H2AZ1|H4C3|HSPA8|LAMTOR2|MRPL36|NDUFAF4|PTTG1|RPA3|SIGMAR1|TMEM126A|TUBA4A|ATP5MF|ATP5PB|CD3D|H3C4|HMGB2|HMGN5|LGALS1|MICOS10|MRPL32|MRPL57|MRPS18C|NDUFC1|NHP2|NOP10|SNRPD1|SNRPF|SNRPG|SS18L2|SSBP1|TIMM8B|TOMM5	49	0.0038039
mitochondrial translational elongation (GO:0070125)	biological_process	P1	MRPL20|MRPL21|MRPL36|MRPL32|MRPL57|MRPS18C	6	0.00419877
mitochondrial translational termination (GO:0070126)	biological_process	P1	MRPL20|MRPL21|MRPL36|MRPL32|MRPL57|MRPS18C	6	0.00419877
ATP synthesis coupled proton transport (GO:0015986)	biological_process	P1	ATP5F1C|ATP5MC3|ATP5MF|ATP5PB	4	0.0046238
organonitrogen compound biosynthetic process (GO:1901566)	biological_process	P1	ACOT7|MGST1|MRPL20|MRPL21|ODC1|ATP5F1C|ATP5MC3|FABP5|MRPL36|RPS26|AASDHPPT|ATP5MF|ATP5PB|EEF1E1|MRPL32|MRPL57|MRPS18C|MTHFD1|RIDA|RPL26L1|TMA7|ZC3H15	22	0.00667662
translational termination (GO:0006415)	biological_process	P1	MRPL20|MRPL21|MRPL36|MRPL32|MRPL57|MRPS18C	6	0.00704544
protein-containing complex subunit organization (GO:0043933)	biological_process	P1	CCNB1|MPO|MRPL20|MRPL21|TCP1|GTF2A2|H1-5|H4C3|HSPA8|MRPL36|NDUFAF4|RPA3|SIGMAR1|TMEM126A|H3C4|HMGB2|MRPL32|MRPL57|MRPS18C|NDUFC1|SNRPD1|SNRPF|SNRPG	23	0.00704544
cellular nitrogen compound biosynthetic process (GO:0044271)	biological_process	P1	ACOT7|CCNB1|H2AC17|MRPL20|MRPL21|ODC1|TCP1|TRIAP1|ATP5F1C|ATP5MC3|GTF2A2|H1-5|H2AZ1|H4C3|HSPA8|MRPL36|PSMA2|RPA3|RPS26|ATP5MF|ATP5PB|DDX21|EEF1E1|H3C4|HEATR1|HMGB2|HMGN5|MRPL32|MRPL57|MRPS18C|MTHFD1|NHP2|NOP10|RIDA|RPL26L1|SNRPF|SNRPG|SS18L2|TMA7|ZC3H15	40	0.00847762
chaperone-mediated protein transport (GO:0072321)	biological_process	P1	TIMM10|HSPA8|TIMM8B	3	0.0117667
RNA binding (GO:0003723)	molecular_function	P1	FKBP3|LSM3|MRPL20|MRPL21|PDIA3|SLIRP|TCP1|ATP5F1C|H1-5|H4C3|HSPA8|HSPE1|LSM5|PRDX1|RPS26|DDX21|HEATR1|HMGB2|HMGN5|LGALS1|MRPL32|MRPS18C|NHP2|NOP10|PPIB|RIDA|RPL26L1|SNRPD1|SNRPF|SNRPG|SSBP1|ZC3H15	32	6.60009e-08
structural constituent of ribosome (GO:0003735)	molecular_function	P1	MRPL20|MRPL21|MRPL36|RPS26|MRPL32|MRPL57|MRPS18C|RPL26L1	8	0.00290797
nucleic acid binding (GO:0003676)	molecular_function	P1	EEF1AKMT1|FKBP3|H2AC17|LSM3|MRPL20|MRPL21|PDIA3|SLIRP|TCP1|ATP5F1C|H1-5|H2AZ1|H4C3|HSPA8|HSPE1|LSM5|PRDX1|RPA3|RPS26|DDX21|H3C4|HEATR1|HMGB2|HMGN5|LGALS1|MRPL32|MRPS18C|NHP2|NOP10|PPIB|RIDA|RPL26L1|SNRPD1|SNRPF|SNRPG|SSBP1|ZC3H15	37	0.0124582
snoRNA binding (GO:0030515)	molecular_function	P1	DDX21|HEATR1|NHP2|NOP10	4	0.0146222
proton-transporting ATP synthase activity, rotational mechanism (GO:0046933)	molecular_function	P1	ATP5F1C|ATP5MF|ATP5PB	3	0.029087
regulation of gene expression, epigenetic (GO:0040029)	biological_process	P2	H1-4|H4C5|XIST|H1-2|H2AC8|H3C2	6	0.00245575
CELL_CYCLE_MITOTIC	GSEA_c2.REACTOME	P2	H4C5|PRIM1|SGO2|CENPF|H2AC8|H3C2|CEP290	7	0.00615996
CELL_CYCLE	GSEA_c2.REACTOME	P2	H4C5|PRIM1|SGO2|CENPF|H2AC8|H3C2|CEP290	7	0.012187
SIGNALING_BY_RHO_GTPASES_MIRO_GTPASES_AND_RHOBTB3	GSEA_c2.REACTOME	P2	ANKRD26|H4C5|SRRM1|SGO2|CENPF|H2AC8|H3C2	7	0.0130044
regulation of immune response (GO:0050776)	biological_process	P3	BIRC3|BLNK|CD74|HLA-A|HLA-B|HLA-DMB|HLA-DPA1|HLA-DPB1|HLA-DQA1|ITGAL|JAK1|LILRA2|MAVS|MUC2|PARP14|PRKCB|CD200|CD99|DOCK1|ERAP1|GCSAML|HLA-DRA|HLA-DRB1|HLA-DRB3|HLA-DRB4|HLA-E|PAG1|RPS6KA5|CYFIP2|TYROBP	30	2.16477e-08
positive regulation of immune response (GO:0050778)	biological_process	P3	BLNK|CD74|HLA-A|HLA-B|HLA-DMB|HLA-DPA1|HLA-DPB1|HLA-DQA1|LILRA2|MAVS|MUC2|PRKCB|DOCK1|GCSAML|HLA-DRA|HLA-DRB1|HLA-DRB3|HLA-DRB4|HLA-E|PAG1|RPS6KA5|CYFIP2|TYROBP	23	1.52525e-06
antigen processing and presentation of endogenous antigen (GO:0019883)	biological_process	P3	CD74|HLA-A|HLA-B|ERAP1|HLA-DRA|HLA-DRB1|HLA-E	7	1.61144e-06
positive regulation of response to stimulus (GO:0048584)	biological_process	P3	BIRC3|BLNK|BMPR2|CD74|CXXC5|ETS1|FLT3|GAB1|HLA-A|HLA-B|HLA-DMB|HLA-DPA1|HLA-DPB1|HLA-DQA1|LILRA2|MAVS|MUC2|NFKBIA|PARP14|PRKCB|CSNK1D|DOCK1|GCSAML|HLA-DRA|HLA-DRB1|HLA-DRB3|HLA-DRB4|HLA-E|IL16|MADD|NEAT1|NOTCH1|P2RY8|PAG1|RPS6KA5|SIK3|SMAD4|CYFIP2|SORL1|TF|TYROBP	41	1.48095e-05
antigen processing and presentation (GO:0019882)	biological_process	P3	CD74|HLA-A|HLA-B|HLA-DMB|HLA-DPA1|HLA-DPB1|HLA-DQA1|ERAP1|HLA-DRA|HLA-DRB1|HLA-DRB3|HLA-DRB4|HLA-E	13	1.88055e-05
response to cytokine (GO:0034097)	biological_process	P3	BIRC3|CD74|ETS1|FLT3|HLA-A|HLA-B|HLA-DPA1|HLA-DPB1|HLA-DQA1|JAK1|MAVS|NFKBIA|PARP14|SOCS2|B3GNT2|HLA-DRA|HLA-DRB1|HLA-DRB3|HLA-DRB4|HLA-E|IL16|MADD|RPS6KA5|SMAD4|SPOCK2|STAT2|TRIM56|ZFP36L2	28	3.85436e-05
regulation of cell differentiation (GO:0045595)	biological_process	P3	BMPR2|CD74|ETS1|HEMGN|HLA-B|NFKBIA|PRKCB|SOCS2|BCL11A|CSNK1D|DOCK1|HLA-DRA|HLA-DRB1|LDLRAD4|MEIS1|NOTCH1|PROM1|RAG1|SMAD4|TCF4|BTG1|COL5A1|GLG1|MEF2A|MOV10|SETD1A|SORL1|SPOCK2|TNRC6C|TYROBP|VHL|ZFP36L2	32	0.000158311
immune receptor activity (GO:0140375)	molecular_function	P3	CD74|FLT3|HLA-DPA1|HLA-DQA1|HLA-DRA|HLA-DRB1|HLA-DRB3	7	0.0499876
HOEBEKE_LYMPHOID_STEM_CELL_UP	GSEA_c2.ChemGenPerturbations	P3	ADAM28|FAM30A|PRKCB|RAB31|SH3TC1|BAALC|CCNL1|DOCK1|LPIN1|MED13L|SATB1|TARBP1|TCF4|MEF2A	14	5.75938e-11
LEE_DIFFERENTIATING_T_LYMPHOCYTE	GSEA_c2.ChemGenPerturbations	P3	ITGAL|PNISR|PRKCB|SNX20|SP110|TXNIP|MDM4|P2RY8|PAG1|PSMA3-AS1|SATB1|BTG1|CYFIP2|PDE7A|SORL1|TRIM56|ZFP36L2	17	3.11829e-10
INTERFERON_GAMMA_RESPONSE	GSEA_hallmark	P3	APOL6|CD74|HLA-A|HLA-B|HLA-DQA1|LGALS3BP|NFKBIA|PARP14|SP110|TXNIP|HLA-DRB1|SAMD9L|BTG1|STAT2	14	4.19151e-05
INTERFERON_ALPHA_RESPONSE	GSEA_hallmark	P3	CD74|LGALS3BP|PARP14|SP110|TXNIP|SAMD9L|UBA7|MOV10|STAT2	9	0.000251528
immune effector process (GO:0002252)	biological_process	P4	IFI44L|IFI6|IRF7|MX1|PRSS2|SERPING1|TSPAN32|IRF1|LAIR1|MZB1|NOP53|OAS1|ADA|ADA2|APBB1IP|ARHGAP45|CD46|CTSZ|CYBC1|DGAT1|FCN1|GRN|GSDMD|HLA-C|HLA-H|HLX|IFIT3|IRF9|IST1|JAK3|KLRD1|LGALS9|LYZ|MANBA|MME|OAS2|P2RX1|RNASET2|SLC2A5|SLC44A2|STAT5B|TMEM63A|TRAF3IP2	43	8.18649e-10
type I interferon signaling pathway (GO:0060337)	biological_process	P4	IFI6|IRF7|MX1|IRF1|OAS1|HLA-C|HLA-H|IFIT3|IRF9|OAS2|XAF1	11	6.62595e-06
leukocyte activation (GO:0045321)	biological_process	P4	PRSS2|TSPAN32|IRF1|LAIR1|MZB1|ADA|ADA2|APBB1IP|ARHGAP45|CD46|CTSZ|DGAT1|FCN1|GRN|GSDMD|HLA-C|HLA-H|HLX|IST1|JAK3|KLF6|LGALS9|LMBR1L|LYZ|MANBA|MME|NCAPH2|P2RX1|PREX1|PSMB10|RNASET2|SLC2A5|SLC44A2|STAT5B|TMEM63A|VSIR	36	7.0969e-06
leukocyte mediated immunity (GO:0002443)	biological_process	P4	IRF7|PRSS2|SERPING1|LAIR1|ADA2|ARHGAP45|CD46|CTSZ|DGAT1|FCN1|GRN|GSDMD|HLA-C|HLA-H|IST1|JAK3|KLRD1|LGALS9|LYZ|MANBA|MME|P2RX1|RNASET2|SLC2A5|SLC44A2|STAT5B|TMEM63A	27	1.36395e-05
neutrophil activation (GO:0042119)	biological_process	P4	PRSS2|LAIR1|ADA2|ARHGAP45|CTSZ|DGAT1|FCN1|GRN|GSDMD|HLA-C|HLA-H|IST1|LYZ|MANBA|MME|P2RX1|PREX1|RNASET2|SLC2A5|SLC44A2|TMEM63A	21	2.6044e-05
defense response to other organism (GO:0098542)	biological_process	P4	IFI44L|IFI6|IRF7|MX1|SERPING1|TSPAN32|IRF1|NOP53|OAS1|CD46|CYBC1|FCN1|GRN|GSDMD|HLA-C|HLA-H|IFIT3|IRF9|JAK3|JCHAIN|KLRD1|LGALS9|LYZ|MPEG1|OAS2|PSMB10|RNASET2|STAT5B|TRAF3IP2|XAF1	30	0.000365693
innate immune response (GO:0045087)	biological_process	P4	IFI6|IRF7|MX1|SERPING1|IRF1|OAS1|CD46|CYBC1|FCN1|GRN|GSDMD|HLA-C|HLA-H|IFIT3|IRF9|JAK3|JCHAIN|KLRD1|LGALS9|MPEG1|OAS2|PSMB10|RNASET2|STAT5B|XAF1	25	0.00205456
protein binding (GO:0005515)	molecular_function	P4	DNTT|IFI6|IRF7|MX1|PRSS2|SERPING1|TLE5|WDR74|ZBTB10|ZNF26|CYTH4|IRF1|LAIR1|MZB1|NOP53|OAS1|POGZ|TMC8|ADA|ADA2|AGAP3|AHDC1|APBB1IP|ARHGAP45|ARHGEF17|ARMCX3|ARPIN|B3GAT3|BIN1|BRD2|CARD19|CBFA2T3|CCM2|CCS|CD46|CD82|CENATAC|CFLAR|CHD3|CIZ1|CREBRF|CSF3R|CTSZ|CYBC1|DBN1|DBT|DEF6|DGAT1|DGKZ|DHTKD1|DNM2|EDC4|EPN1|ERGIC1|FAM193B|FCN1|FEM1A|FMNL1|GDI1|GPSM3|GRN|GSDMD|GTF2F1|GUSBP3|H1-0|HDAC6|HIF1AN|HLA-C|H…	168	0.00201682
HADDAD_T_LYMPHOCYTE_AND_NK_PROGENITOR_DN	GSEA_c2.ChemGenPerturbations	P4	DNTT|JCHAIN|LYZ|MME|SERPINF1|SLC2A5|TSPOAP1	7	0.000339619
HOEBEKE_LYMPHOID_STEM_CELL_UP	GSEA_c2.ChemGenPerturbations	P4	CYTH4|ADA|ARHGAP45|C11orf21|CHD3|HLX|SLC2A5|TRAF5	8	0.000648074
ZHENG_CORD_BLOOD_C10_MULTILYMPHOID_PROGENITOR	GSEA_c8.CellType	P4	CYTH4|LAIR1|MZB1|ADA|CARD19|ITM2C|JCHAIN|KCNK17|LINC00173|MME|PREX1|RNASET2|RSRP1|SLC2A5|STARD9|VSIR	16	1.60214e-12
TRAVAGLINI_LUNG_PLASMACYTOID_DENDRITIC_CELL	GSEA_c8.CellType	P4	MZB1|CBFA2T3|ITM2C|KCNK17|MPEG1|PTPRS|RASD1|RNASET2|SERPINF1|SPIB|TPM2	11	1.73791e-06
TRAVAGLINI_LUNG_NEUTROPHIL_CELL	GSEA_c8.CellType	P5	ARHGEF1|ATG16L2|C5AR2|MAPKAPK2|NBEAL2|S100A8|TWF2|MZT2B|GNAI2|GNB2|KDELR1	11	0.00344723
FAN_OVARY_CL18_B_LYMPHOCYTE	GSEA_c8.CellType	P5	CD79A|CST3|IRF8|LAPTM5|LPXN|LTB|PLD4|PPP1R14B|ARID5A|ATP6V0D1|CYBA|SEC61A1	12	0.00344723
CUI_DEVELOPING_HEART_C8_MACROPHAGE	GSEA_c8.CellType	P5	ARHGAP4|CST3|IRF8|LAPTM5|PLD4|S100A8|CYBA|ITGB2|GNAI2	9	0.00629143
HAY_BONE_MARROW_NEUTROPHIL	GSEA_c8.CellType	P5	FLNA|MOB3A|PLXND1|S100A8|ACER3|ATP6V0D1|CYBA|EMILIN2|GNAI2|TMEM205	10	0.0334072
